# A quantitative mapping approach to identify direct interactions within complexomes

**DOI:** 10.1101/2021.08.25.457734

**Authors:** Philipp Trepte, Christopher Secker, Soon Gang Choi, Julien Olivet, Eduardo Silva Ramos, Patricia Cassonnet, Sabrina Golusik, Martina Zenkner, Stephanie Beetz, Marcel Sperling, Yang Wang, Tong Hao, Kerstin Spirohn, Jean-Claude Twizere, Michael A. Calderwood, David E. Hill, Yves Jacob, Marc Vidal, Erich E. Wanker

## Abstract

Complementary methods are required to fully characterize all protein complexes, or the complexome, of a cell. Affinity purification coupled to mass-spectrometry (AP-MS) can identify the composition of complexes at proteome-scale. However, information on direct contacts between subunits is often lacking. In contrast, solving the 3D structure of protein complexes can provide this information, but structural biology techniques are not yet scalable for systematic, proteome-wide efforts. Here, we optimally combine two orthogonal high-throughput binary interaction assays, LuTHy and N2H, and demonstrate that their quantitative readouts can be used to differentiate direct interactions from indirect associations within multiprotein complexes. We also show that LuTHy allows accurate distance measurements between proteins in live cells and apply these findings to study the impact of the polyglutamine expansion mutation on the structurally unresolved N-terminal domain of Huntingtin. Thus, we present a new framework based on quantitative interaction assays to complement structural biology and AP-MS techniques, which should help to provide first-approximation contact maps of multiprotein complexes at proteome-scale.

**Graphical Abstract:** 
