## Supplementary Tables 1-9 and Source Data for "A quantitative mapping approach to identify direct interactions within complexomes": Supplementary Table 1.xlsx

### Sheet: Supplementary Table 1
	Supplementary Table 1: List of the multiprotein complexes meeting the prioritization criteria in this study.
	Complex	PDB	Structure Title	Exp. Method	Resolution	PubMed ID	Authors	Pub. Year	Title	Journal Name	#subunits(PDB)	#subunits(Orf8.1)	Subunits(PDB&Orf8.1)_Uniprot IDs
	80S Ribosome	4v6x	Structure of the human 80S ribosome	ELECTRON MICROSCOPY	5	23636399	Anger, A.M., Armache, J.P., Berninghausen, O., Habeck, M., Subklewe, M., Wilson, D.N., Beckmann, R.	2013	Structures of the human and Drosophila 80S ribosome.	Nature	82	67	P83881,P39019,P62847,P62249,P62987,Q02878,P61254,P26373,P35268,P62081,P62917,P62263,P62273,P62280,P05388,P62906,P36578,P30050,P62854,P62829,P83731,P62269,Q07020,P62753,P46778,P42766,P63244,P61247,P62979,P62857,P60866,P08865,P05387,P15880,Q9Y3U8,P42677,P62244,P62888,Q02543,P62750,P62913,P61353,P18077,P18621,P62851,P62910,P23396,P84098,P40429,P50914,P62241,P39023,P13639,P61927,P61513,P62899,P62701,…
		5aj0	Cryo electron microscopy of actively translating human polysomes (POST state).	ELECTRON MICROSCOPY	3.5	25957688	Behrmann, E., Loerke, J., Budkevich, T.V., Yamamoto, K., Schmidt, A., Penczek, P.A., Vos, M.R., Burger, J., Mielke, T., Scheerer, P., Spahn, C.M.T.	2015	Structural Snapshots of Actively Translating Human Ribosomes	Cell	78	64	P83881,P39019,P62847,P62249,P62987,Q02878,P61254,P26373,P35268,P62081,P62917,P62263,P62273,P62280,P05388,P62906,P36578,P30050,P62854,P62829,P83731,P62269,Q07020,P62753,P46778,P42766,P63244,P61247,P62979,P62857,P60866,P08865,P15880,Q9Y3U8,P42677,P62244,P62888,Q02543,P22090,P62913,P61353,P62750,P18077,P18621,P62851,P62910,P23396,P84098,P40429,P50914,P62241,P39023,P61927,P61513,P62899,P62277,P32969,…
		6ek0	High-resolution cryo-EM structure of the human 80S ribosome	ELECTRON MICROSCOPY	2.9	29143818	Natchiar, S.K., Myasnikov, A.G., Kratzat, H., Hazemann, I., Klaholz, B.P.	2017	Visualization of chemical modifications in the human 80S ribosome structure.	Nature	76	62	P83881,P39019,P62249,P62847,P62987,Q02878,P61254,P26373,P35268,P62081,P62917,P62263,P62273,P62280,P62906,P36578,P62854,P62829,P83731,P62269,P62753,Q07020,P46778,P42766,P63244,P61247,P60866,P62857,P62979,P08865,P15880,Q9Y3U8,P42677,P62244,P62888,P62750,Q02543,P62913,P61353,P18077,P18621,P62851,P62910,P23396,P84098,P40429,P39023,P50914,P62241,P61927,P61513,P62899,P62701,P62277,P32969,P62891,P46776,…
		6ip5	Cryo-EM structure of the CMV-stalled human 80S ribosome (Structure ii)	ELECTRON MICROSCOPY	3.9	31080011	Yokoyama, T., Machida, K., Iwasaki, W., Shigeta, T., Nishimoto, M., Takahashi, M., Sakamoto, A., Yonemochi, M., Harada, Y., Shigematsu, H., Shirouzu, M., Tadakuma, H., Imataka, H., Ito, T.	2019	HCV IRES Captures an Actively Translating 80S Ribosome.	Mol.Cell	76	62	P83881,P39019,P62249,P62847,P62987,Q02878,P61254,P26373,P35268,P62081,P62917,P62263,P62273,P62280,P62906,P36578,P62854,P62829,P83731,P62269,P62753,Q07020,P46778,P42766,P63244,P61247,P60866,P62857,P62979,P08865,P15880,Q9Y3U8,P42677,P62244,P62888,P62750,Q02543,P62913,P61353,P18077,P18621,P62851,P62910,P23396,P84098,P40429,P39023,P50914,P62241,P61927,P61513,P62899,P62701,P62277,P32969,P62891,P46776,…
		6ip8	Cryo-EM structure of the HCV IRES dependently initiated CMV-stalled 80S ribosome (Structure iv)	ELECTRON MICROSCOPY	3.9	31080011	Yokoyama, T., Machida, K., Iwasaki, W., Shigeta, T., Nishimoto, M., Takahashi, M., Sakamoto, A., Yonemochi, M., Harada, Y., Shigematsu, H., Shirouzu, M., Tadakuma, H., Imataka, H., Ito, T.	2019	HCV IRES Captures an Actively Translating 80S Ribosome.	Mol.Cell	76	61	P83881,P39019,P62249,P62847,P62987,Q02878,P61254,P26373,P35268,P62081,P62917,P62263,P62273,P62280,P36578,P62854,P62829,P83731,P62269,P62753,Q07020,P46778,P42766,P63244,P61247,P60866,P62857,P62979,P08865,P15880,Q9Y3U8,P42677,P62244,P62888,P62750,Q02543,P62913,P61353,P18077,P18621,P62851,P62910,P23396,P84098,P40429,P39023,P50914,P62241,P61927,P61513,P62899,P62701,P62277,P32969,P62891,P46776,P61313,…
		6qzp	High-resolution cryo-EM structure of the human 80S ribosome	ELECTRON MICROSCOPY	2.9	29143818	Natchiar, S.K., Myasnikov, A.G., Kratzat, H., Hazemann, I., Klaholz, B.P.	2017	Visualization of chemical modifications in the human 80S ribosome structure.	Nature	76	62	P83881,P39019,P62249,P62847,P62987,Q02878,P61254,P26373,P35268,P62081,P62917,P62263,P62273,P62280,P62906,P36578,P62854,P62829,P83731,P62269,P62753,Q07020,P46778,P42766,P63244,P61247,P60866,P62857,P62979,P08865,P15880,Q9Y3U8,P42677,P62244,P62888,P62750,Q02543,P62913,P61353,P18077,P18621,P62851,P62910,P23396,P84098,P40429,P39023,P50914,P62241,P61927,P61513,P62899,P62701,P62277,P32969,P62891,P46776,…
		4ug0	STRUCTURE OF THE HUMAN 80S RIBOSOME	ELECTRON MICROSCOPY	3.6	25901680	Khatter, K., Mysanikov, A.G., Natchiar, S.K., Klaholz, B.P.	2015	Structure of the human 80S ribosome	NATURE	75	62	P83881,P39019,P62249,P62847,P62987,Q02878,P61254,P26373,P35268,P62081,P62917,P62263,P62273,P62280,P62906,P36578,P62854,P62829,P83731,P62269,P62753,Q07020,P46778,P42766,P63244,P61247,P60866,P62857,P62979,P08865,P15880,Q9Y3U8,P42677,P62244,P62888,P62750,Q02543,P62913,P61353,P18077,P18621,P62851,P62910,P23396,P84098,P40429,P39023,P50914,P62241,P61927,P61513,P62899,P62701,P62277,P32969,P62891,P46776,…
		5lks	Structure-function insights reveal the human ribosome as a cancer target for antibiotics	ELECTRON MICROSCOPY	3.6	27665925	Myasnikov, A.G., Kundhavai Natchiar, S., Nebout, M., Hazemann, I., Imbert, V., Khatter, H., Peyron, J.F., Klaholz, B.P.	2016	Structure-function insights reveal the human ribosome as a cancer target for antibiotics.	Nat Commun	75	62	P83881,P39019,P62249,P62847,P62987,Q02878,P61254,P26373,P35268,P62081,P62917,P62263,P62273,P62280,P62906,P36578,P62854,P62829,P83731,P62269,P62753,Q07020,P46778,P42766,P63244,P61247,P60866,P62857,P62979,P08865,P15880,Q9Y3U8,P42677,P62244,P62888,P62750,Q02543,P62913,P61353,P18077,P18621,P62851,P62910,P23396,P84098,P40429,P39023,P50914,P62241,P61927,P61513,P62899,P62701,P62277,P32969,P62891,P46776,…
		5t2c	CryoEM structure of the human ribosome at 3.6 Angstrom resolution	ELECTRON MICROSCOPY	3.6	27752045	Zhang, X., Lai, M., Chang, W., Yu, I., Ding, K., Mrazek, J., Ng, H.L., Yang, O.O., Maslov, D.A., Zhou, Z.H.	2016	Structures and stabilization of kinetoplastid-specific split rRNAs revealed by comparing leishmanial and human ribosomes.	Nat Commun	75	62	P83881,P39019,P62249,P62847,P62987,Q02878,P61254,P26373,P35268,P62081,P62917,P62263,P62273,P62280,P62906,P36578,P62854,P62829,P83731,P62269,P62753,Q07020,P46778,P42766,P63244,P61247,P60866,P62857,P62979,P08865,P15880,Q9Y3U8,P42677,P62244,P62888,P62750,Q02543,P62913,P61353,P18077,P18621,P62851,P62910,P23396,P84098,P40429,P39023,P50914,P62241,P61927,P61513,P62899,P62701,P62277,P32969,P62891,P46776,…
		6ip6	Cryo-EM structure of the CMV-stalled human 80S ribosome with HCV IRES (Structure iii)	ELECTRON MICROSCOPY	4.5	31080011	Yokoyama, T., Machida, K., Iwasaki, W., Shigeta, T., Nishimoto, M., Takahashi, M., Sakamoto, A., Yonemochi, M., Harada, Y., Shigematsu, H., Shirouzu, M., Tadakuma, H., Imataka, H., Ito, T.	2019	HCV IRES Captures an Actively Translating 80S Ribosome.	Mol.Cell	75	61	P83881,P39019,P62249,P62847,P62987,Q02878,P61254,P26373,P35268,P62081,P62917,P62263,P62273,P62280,P36578,P62854,P62829,P83731,P62269,P62753,Q07020,P46778,P42766,P63244,P61247,P60866,P62857,P62979,P08865,P15880,Q9Y3U8,P42677,P62244,P62888,P62750,Q02543,P62913,P61353,P18077,P18621,P62851,P62910,P23396,P84098,P40429,P39023,P50914,P62241,P61927,P61513,P62899,P62701,P62277,P32969,P62891,P46776,P61313,…
	Tri-snRNP Complex	3jcr	3D structure determination of the human*U4/U6.U5* tri-snRNP complex	ELECTRON MICROSCOPY	7	26912367	Agafonov, D.E., Kastner, B., Dybkov, O., Hofele, R.V., Liu, W.T., Urlaub, H., Luhrmann, R., Stark, H.	2016	Molecular architecture of the human U4/U6.U5 tri-snRNP.	Science	26	21	Q53GS9,Q9Y4Y9,Q8WWY3,P83876,Q9BUQ8,P14678,P62308,Q96DI7,P62312,O43395,Q9Y333,P62316,Q9Y4Z0,P62304,P62310,Q9UK45,O94906,O43172,P62306,Q15029,P55769
	Core-Pre-Initiation Complex	5iya	Human core-PIC in the closed state	ELECTRON MICROSCOPY	5.4	27193682	He, Y., Yan, C., Fang, J., Inouye, C., Tjian, R., Ivanov, I., Nogales, E.	2016	Near-atomic resolution visualization of human transcription promoter opening.	Nature	21	17	P61218,Q00403,P52434,P19387,P62875,P52655,P29084,P23193,P13984,P19388,P62487,O15514,P35269,P52657,P52435,P24928,P36954
		5iyb	Human core-PIC in the open state	ELECTRON MICROSCOPY	3.9	27193682	He, Y., Yan, C., Fang, J., Inouye, C., Tjian, R., Ivanov, I., Nogales, E.	2016	Near-atomic resolution visualization of human transcription promoter opening.	Nature	21	17	P61218,Q00403,P52434,P19387,P62875,P52655,P29084,P23193,P13984,P19388,P62487,O15514,P35269,P52657,P52435,P24928,P36954
		5iyc	Human core-PIC in the initial transcribing state	ELECTRON MICROSCOPY	3.9	27193682	He, Y., Yan, C., Fang, J., Inouye, C., Tjian, R., Ivanov, I., Nogales, E.	2016	Near-atomic resolution visualization of human transcription promoter opening.	Nature	21	17	P61218,Q00403,P52434,P19387,P62875,P52655,P29084,P23193,P13984,P19388,P62487,O15514,P35269,P52657,P52435,P24928,P36954
	RNA Pol II (G)	6drd	RNA Pol II(G)	ELECTRON MICROSCOPY	3.9	30190596	Jishage, M., Yu, X., Shi, Y., Ganesan, S.J., Chen, W.Y., Sali, A., Chait, B.T., Asturias, F.J., Roeder, R.G.	2018	Architecture of Pol II(G) and molecular mechanism of transcription regulation by Gdown1.	Nat. Struct. Mol. Biol.	13	11	P36954,P61218,P19387,P62875,P19388,P0CAP2,P62487,O15514,P52435,P24928,P52434
	elF3 Translation Initiation Complex	3j8b	Model of the human eIF3 PCI-MPN octamer docked into the 43S-HCV IRES EM map	ELECTRON MICROSCOPY	9.3	25171412	Erzberger, J.P., Stengel, F., Pellarin, R., Zhang, S., Schaefer, T., Aylett, C.H., Cimermancic, P., Boehringer, D., Sali, A., Aebersold, R., Ban, N.	2014	Molecular Architecture of the 40SeIF1eIF3 Translation Initiation Complex.	Cell	8	7	Q7L2H7,P60228,Q9Y262,O15372,O00303,Q9UBQ5,Q99613
		3j8c	Model of the human eIF3 PCI-MPN octamer docked into the 43S EM map	ELECTRON MICROSCOPY	11.6	25171412	Erzberger, J.P., Stengel, F., Pellarin, R., Zhang, S., Schaefer, T., Aylett, C.H., Cimermancic, P., Boehringer, D., Sali, A., Aebersold, R., Ban, N.	2014	Molecular Architecture of the 40SeIF1eIF3 Translation Initiation Complex.	Cell	8	7	Q7L2H7,P60228,Q9Y262,O15372,O00303,Q9UBQ5,Q99613
	p28-Bound Human Proteasome Regulatory Particle	5vhj	Conformational Landscape of the p28-Bound Human Proteasome Regulatory Particle	ELECTRON MICROSCOPY	8.5	28689658	Lu, Y., Wu, J., Dong, Y., Chen, S., Sun, S., Ma, Y.B., Ouyang, Q., Finley, D., Kirschner, M.W., Mao, Y.	2017	Conformational Landscape of the p28-Bound Human Proteasome Regulatory Particle.	Mol. Cell	8	7	O75832,Q13200,P35998,P62191,P43686,P17980,P62195
		5vhm	Conformational Landscape of the p28-Bound Human Proteasome Regulatory Particle	ELECTRON MICROSCOPY	8.3	28689658	Lu, Y., Wu, J., Dong, Y., Chen, S., Sun, S., Ma, Y.B., Ouyang, Q., Finley, D., Kirschner, M.W., Mao, Y.	2017	Conformational Landscape of the p28-Bound Human Proteasome Regulatory Particle.	Mol. Cell	8	7	O75832,Q13200,P35998,P62191,P43686,P17980,P62195
		5vhn	Conformational Landscape of the p28-Bound Human Proteasome Regulatory Particle	ELECTRON MICROSCOPY	7.3	28689658	Lu, Y., Wu, J., Dong, Y., Chen, S., Sun, S., Ma, Y.B., Ouyang, Q., Finley, D., Kirschner, M.W., Mao, Y.	2017	Conformational Landscape of the p28-Bound Human Proteasome Regulatory Particle.	Mol. Cell	8	7	O75832,Q13200,P35998,P62191,P43686,P17980,P62195
		5vho	Conformational Landscape of the p28-Bound Human Proteasome Regulatory Particle	ELECTRON MICROSCOPY	8.3	28689658	Lu, Y., Wu, J., Dong, Y., Chen, S., Sun, S., Ma, Y.B., Ouyang, Q., Finley, D., Kirschner, M.W., Mao, Y.	2017	Conformational Landscape of the p28-Bound Human Proteasome Regulatory Particle.	Mol. Cell	8	7	O75832,Q13200,P35998,P62191,P43686,P17980,P62195
		5vhp	Conformational Landscape of the p28-Bound Human Proteasome Regulatory Particle	ELECTRON MICROSCOPY	7.9	28689658	Lu, Y., Wu, J., Dong, Y., Chen, S., Sun, S., Ma, Y.B., Ouyang, Q., Finley, D., Kirschner, M.W., Mao, Y.	2017	Conformational Landscape of the p28-Bound Human Proteasome Regulatory Particle.	Mol. Cell	8	7	O75832,Q13200,P35998,P62191,P43686,P17980,P62195
		5vhq	Conformational Landscape of the p28-Bound Human Proteasome Regulatory Particle	ELECTRON MICROSCOPY	8.9	28689658	Lu, Y., Wu, J., Dong, Y., Chen, S., Sun, S., Ma, Y.B., Ouyang, Q., Finley, D., Kirschner, M.W., Mao, Y.	2017	Conformational Landscape of the p28-Bound Human Proteasome Regulatory Particle.	Mol. Cell	8	7	O75832,Q13200,P35998,P62191,P43686,P17980,P62195
		5vhr	Conformational Landscape of the p28-Bound Human Proteasome Regulatory Particle	ELECTRON MICROSCOPY	7.7	28689658	Lu, Y., Wu, J., Dong, Y., Chen, S., Sun, S., Ma, Y.B., Ouyang, Q., Finley, D., Kirschner, M.W., Mao, Y.	2017	Conformational Landscape of the p28-Bound Human Proteasome Regulatory Particle.	Mol. Cell	8	7	O75832,Q13200,P35998,P62191,P43686,P17980,P62195
	Gemin2 in Complex with SmD1/D2/F/E/G	5xjl	Crystal Structure of the Gemin2-binding domain of SMN, Gemin2 in Complex with SmD1/D2/F/E/G from Human	X-RAY DIFFRACTION	2.5	21816274	Zhang, R., So, B.R., Li, P., Yong, J., Glisovic, T., Wan, L., Dreyfuss, G.	2011	Structure of a key intermediate of the SMN complex reveals Gemin2's crucial function in snRNP assembly	Cell	7	6	O14893,Q16637,P62316,P62306,P62304,P62308
		5xjq	Crystal Structure of the Gemin2-binding domain of SMN, Gemin2 in Complex with SmD1(1-82)/D2/F/E/G from Human	X-RAY DIFFRACTION	3.28		Yi, H., Zhang, R.		Structures of 7S mutant complexes.	To Be Published	7	6	O14893,Q16637,P62316,P62306,P62304,P62308
		5xjr	Crystal Structure of the Gemin2-binding domain of SMN, Gemin2dN39 in Complex with SmD1(1-82)/D2/F/E/G from Human	X-RAY DIFFRACTION	3.12		Yi, H., Zhang, R.		Structures of 7S mutant complexes	To Be Published	7	6	O14893,Q16637,P62316,P62306,P62304,P62308
		5xjt	Crystal Structure of the Gemin2-binding domain of SMN, Gemin2 in Complex with SmD1(1-82)/D2.R61A/F/E/G from Human	X-RAY DIFFRACTION	2.92		Yi, H., Zhang, R.		Structures of 7S mutant complexes	To Be Published	7	6	O14893,Q16637,P62316,P62306,P62304,P62308
		5xju	Crystal Structure of the Gemin2-binding domain of SMN, Gemin2dN39 in Complex with SmD1(1-82)/D2.R61A/F/E/G from Human	X-RAY DIFFRACTION	2.58		Yi, H., Zhang, R.		Structures of 7S mutant complexes.	To Be Published	7	6	O14893,Q16637,P62316,P62306,P62304,P62308
		5xjs	Crystal Structure of the Gemin2-binding domain of SMN, Gemin2dN39 in Complex with SmD1(1-82)/D2/F/E from Human	X-RAY DIFFRACTION	3.38		Yi, H., Zhang, R.		Structures of 7S mutant complexes.	To Be Published	6	5	O14893,Q16637,P62316,P62306,P62304
	LAMTOR Complex	6ehr	The crystal structure of the human LAMTOR-RagA CTD-RagC CTD complex	X-RAY DIFFRACTION	2.9	28935770	de Araujo, M.E.G., Naschberger, A., Furnrohr, B.G., Stasyk, T., Dunzendorfer-Matt, T., Lechner, S., Welti, S., Kremser, L., Shivalingaiah, G., Offterdinger, M., Lindner, H.H., Huber, L.A., Scheffzek, K.	2017	Crystal structure of the human lysosomal mTORC1 scaffold complex and its impact on signaling.	Science	7	6	Q7L523,Q9UHA4,Q6IAA8,Q0VGL1,Q9HB90,Q9Y2Q5
		6b9x	Crystal structure of Ragulator	X-RAY DIFFRACTION	1.42	29107538	Su, M.Y., Morris, K.L., Kim, D.J., Fu, Y., Lawrence, R., Stjepanovic, G., Zoncu, R., Hurley, J.H.	2017	Hybrid Structure of the RagA/C-Ragulator mTORC1 Activation Complex.	Mol. Cell	5	5	Q9UHA4,Q6IAA8,Q0VGL1,A0A0C4DGV4,Q9Y2Q5
	Membrane Attack Complex	6h03	Open conformation of the Membrane Attack Complex	ELECTRON MICROSCOPY	5.6	30552328	Menny, A., Serna, M., Boyd, C.M., Gardner, S., Joseph, A.P., Morgan, B.P., Topf, M., Brooks, N.J., Bubeck, D.	2018	CryoEM reveals how the complement membrane attack complex ruptures lipid bilayers.	Nat Commun	7	6	P10643,P13671,P02748,P07358,P07360,P07357
		6h04	Closed conformation of the Membrane Attack Complex	ELECTRON MICROSCOPY	5.6	30552328	Menny, A., Serna, M., Boyd, C.M., Gardner, S., Joseph, A.P., Morgan, B.P., Topf, M., Brooks, N.J., Bubeck, D.	2018	CryoEM reveals how the complement membrane attack complex ruptures lipid bilayers.	Nat Commun	7	6	P10643,P13671,P02748,P07358,P07360,P07357
	Core Centromeric Nucleosome Complex	6muo	CENP-A nucleosome bound by two copies of CENP-C(CD) and one copy CENP-N(NT)	ELECTRON MICROSCOPY	3.6		Allu, P.K., Dawicki-McKenna, J.M., Van Eeuwen, T., Slavin, M., Braitbard, M., Xu, C., Kalisman, N., Murakami, K., Black, B.E.	2019	Structure of the Human Core Centromeric Nucleosome Complex	Curr.Biol.	6	5	Q93077,Q03188,P62805,Q5QNW6,P49450
		6mup	CENP-A nucleosome bound by two copies of CENP-C(CD) and two copies CENP-N(NT)	ELECTRON MICROSCOPY	3.5		Allu, P.K., Dawicki-McKenna, J.M., Van Eeuwen, T., Slavin, M., Braitbard, M., Xu, C., Kalisman, N., Murakami, K., Black, B.E.	2019	Structure of the Human Core Centromeric Nucleosome Complex	Curr.Biol.	6	5	Q93077,Q03188,P62805,Q5QNW6,P49450
	MIS12 Complex	5lsj	CRYSTAL STRUCTURE OF THE HUMAN KINETOCHORE MIS12-CENP-C delta-HEAD2 COMPLEX	X-RAY DIFFRACTION	3.25	27881301	Petrovic, A., Keller, J., Liu, Y., Overlack, K., John, J., Dimitrova, Y.N., Jenni, S., van Gerwen, S., Stege, P., Wohlgemuth, S., Rombaut, P., Herzog, F., Harrison, S.C., Vetter, I.R., Musacchio, A.	2016	Structure of the MIS12 Complex and Molecular Basis of Its Interaction with CENP-C at Human Kinetochores.	Cell	5	5	Q9H081,Q9H410,Q03188,Q96IY1,Q6P1K2
		5lsk	CRYSTAL STRUCTURE OF THE HUMAN KINETOCHORE MIS12-CENP-C COMPLEX	X-RAY DIFFRACTION	3.5	27881301	Petrovic, A., Keller, J., Liu, Y., Overlack, K., John, J., Dimitrova, Y.N., Jenni, S., van Gerwen, S., Stege, P., Wohlgemuth, S., Rombaut, P., Herzog, F., Harrison, S.C., Vetter, I.R., Musacchio, A.	2016	Structure of the MIS12 Complex and Molecular Basis of Its Interaction with CENP-C at Human Kinetochores.	Cell	5	5	Q9H081,Q9H410,Q03188,Q96IY1,Q6P1K2
	A1R-Gi Complex	6d9h	Cryo-EM structure of the human adenosine A1 receptor-Gi2-protein complex bound to its endogenous agonist	ELECTRON MICROSCOPY	3.6	29925945	Draper-Joyce, C.J., Khoshouei, M., Thal, D.M., Liang, Y.L., Nguyen, A.T.N., Furness, S.G.B., Venugopal, H., Baltos, J.A., Plitzko, J.M., Danev, R., Baumeister, W., May, L.T., Wootten, D., Sexton, P.M., Glukhova, A., Christopoulos, A.	2018	Structure of the adenosine-bound human adenosine A1receptor-Gicomplex.	Nature	5	5	P08173,P62873,P04899,P30542,P59768
	BRISC Complex	6h3c	Cryo-EM structure of the BRISC complex bound to SHMT2	ELECTRON MICROSCOPY	3.9	31253574	Rabl, J., Bunker, R.D., Schenk, A.D., Cavadini, S., Gill, M.E., Abdulrahman, W., Andres-Pons, A., Luijsterburg, M.S., Ibrahim, A.F.M., Branigan, E., Aguirre, J.D., Marceau, A.H., Guerillon, C., Bouwmeester, T., Hassiepen, U., Peters, A.H.F.M., Renatus, M., Gelman, L., Rubin, S.M., Mailand, N., van Attikum, H., Hay, R.T., Thoma, N.H.	2019	Structural Basis of BRCC36 Function in DNA Repair and Immune Regulation.	Mol.Cell	5	5	P46736,P34897,Q15018,Q9NWV8,Q9NXR7
		6r8f	Cryo-EM structure of the Human BRISC-SHMT2 complex	ELECTRON MICROSCOPY	3.8	31142841	Walden, M., Tian, L., Ross, R.L., Sykora, U.M., Byrne, D.P., Hesketh, E.L., Masandi, S.K., Cassel, J., George, R., Ault, J.R., El Oualid, F., Pawlowski, K., Salvino, J.M., Eyers, P.A., Ranson, N.A., Del Galdo, F., Greenberg, R.A., Zeqiraj, E.	2019	Metabolic control of BRISC-SHMT2 assembly regulates immune signalling.	Nature	4	4	P46736,P34897,Q15018,Q9NXR7
	Amyloid Precursor with Gamma-Secretase Complex	6iyc	Recognition of the Amyloid Precursor Protein by Human gamma-secretase	ELECTRON MICROSCOPY	2.6	30630874	Zhou, R., Yang, G., Guo, X., Zhou, Q., Lei, J., Shi, Y.	2019	Recognition of the amyloid precursor protein by human gamma-secretase.	Science	5	5	Q96BI3,Q92542,P05067,Q9NZ42,P49768
	Skp1-Skp2-Cks1 Complex	2ast	Crystal structure of Skp1-Skp2-Cks1 in complex with a p27 peptide	X-RAY DIFFRACTION	2.3	16209941	Hao, B., Zheng, N., Schulman, B.A., Wu, G., Miller, J.J., Pagano, M., Pavletich, N.P.	2005	Structural Basis of the Cks1-Dependent Recognition of p27(Kip1) by the SCF(Skp2) Ubiquitin Ligase.	Mol.Cell	4	4	Q13309,P46527,P63208,P61024
	Ndc80 Kinetochore Complex	2ve7	Crystal structure of a bonsai version of the human Ndc80 complex	X-RAY DIFFRACTION	2.88	18455984	Ciferri, C., Pasqualato, S., Screpanti, E., Varetti, G., Santaguida, S., Dos Reis, G., Maiolica, A., Polka, J., De Luca, J.G., De Wulf, P., Salek, M., Rappsilber, J., Moores, C.A., Salmon, E.D., Musacchio, A.	2008	Implications for Kinetochore-Microtubule Attachment from the Structure of an Engineered Ndc80 Complex	Cell	4	4	Q9HBM1,O14777,Q8NBT2,Q9BZD4
	Nucleosome with H2AZ	3wa9	The nucleosome containing human H2A.Z.1	X-RAY DIFFRACTION	3.07	24311584	Horikoshi, N., Sato, K., Shimada, K., Arimura, Y., Osakabe, A., Tachiwana, H., Hayashi-Takanaka, Y., Iwasaki, W., Kagawa, W., Harata, M., Kimura, H., Kurumizaka, H.	2013	Structural polymorphism in the L1 loop regions of human H2A.Z.1 and H2A.Z.2	Acta Crystallogr.,Sect.D	4	4	P06899,P62805,P0C0S5,P68431
		5z30	The crystal structure of the nucleosome containing a cancer-associated histone H2A.Z R80C mutant	X-RAY DIFFRACTION	2.45	30053102	Arimura, Y., Ikura, M., Fujita, R., Noda, M., Kobayashi, W., Horikoshi, N., Sun, J., Shi, L., Kusakabe, M., Harata, M., Ohkawa, Y., Tashiro, S., Kimura, H., Ikura, T., Kurumizaka, H.	2018	Cancer-associated mutations of histones H2B, H3.1 and H2A.Z.1 affect the structure and stability of the nucleosome.	Nucleic Acids Res.	4	4	P06899,P62805,P0C0S5,P68431
		5b33	The crystal structure of the H2AZ nucleosome with H3.3.	X-RAY DIFFRACTION	2.92	27358293	Horikoshi, N., Arimura, Y., Taguchi, H., Kurumizaka, H.	2016	Crystal structures of heterotypic nucleosomes containing histones H2A.Z and H2A.	Open Biology	4	4	P06899,P62805,P0C0S5,P84243
	MCM2 with Histone H3-H4	5bnx	Crystal structure of Human MCM2 HBD and ASF1b chaperoning a histone H3.3-H4 dimer	X-RAY DIFFRACTION	2.31	26167883	Huang, H., Strmme, C.B., Saredi, G., Hodl, M., Strandsby, A., Gonzalez-Aguilera, C., Chen, S., Groth, A., Patel, D.J.	2015	A unique binding mode enables MCM2 to chaperone histones H3-H4 at replication forks.	Nat.Struct.Mol.Biol.	4	4	Q9NVP2,P84243,P62805,P49736
		5bo0	Crystal structure of Human MCM2 HBD and ASF1b chaperoning a histone H3.2-H4 dimer	X-RAY DIFFRACTION	2.91	26167883	Huang, H., Strmme, C.B., Saredi, G., Hodl, M., Strandsby, A., Gonzalez-Aguilera, C., Chen, S., Groth, A., Patel, D.J.	2015	A unique binding mode enables MCM2 to chaperone histones H3-H4 at replication forks.	Nat.Struct.Mol.Biol.	4	4	Q9NVP2,P62805,Q71DI3,P49736
		5c3i	Crystal structure of the quaternary complex of histone H3-H4 heterodimer with chaperone ASF1 and the replicative helicase subunit MCM2	X-RAY DIFFRACTION	3.5	26186914	Wang, H., Wang, M., Yang, N., Xu, R.M.	2015	Structure of the quaternary complex of histone H3-H4 heterodimer with chaperone ASF1 and the replicative helicase subunit MCM2	Protein Cell	4	4	P62805,P49736,Q9Y294,P68431
	Gamma Secretase Complex	5fn2	Cryo-EM structure of gamma secretase in complex with a drug DAPT	ELECTRON MICROSCOPY	4.2	26623517	Bai, X.C., Rajendra, E., Yang, G., Shi, Y., Scheres, S.H.	2015	Sampling the conformational space of the catalytic subunit of human gamma-secretase.	Elife	4	4	Q92542,Q96BI3,P49768,Q9NZ42
		5fn3	Cryo-EM structure of gamma secretase in class 1 of the apo- state ensemble	ELECTRON MICROSCOPY	4.1	26623517	Bai, X.C., Rajendra, E., Yang, G., Shi, Y., Scheres, S.H.	2015	Sampling the conformational space of the catalytic subunit of human gamma-secretase.	Elife	4	4	Q92542,Q96BI3,P49768,Q9NZ42
		5fn4	Cryo-EM structure of gamma secretase in class 2 of the apo- state ensemble	ELECTRON MICROSCOPY	4	26623517	Bai, X.C., Rajendra, E., Yang, G., Shi, Y., Scheres, S.H.	2015	Sampling the conformational space of the catalytic subunit of human gamma-secretase.	Elife	4	4	Q92542,Q96BI3,P49768,Q9NZ42
		5fn5	Cryo-EM structure of gamma secretase in class 3 of the apo- state ensemble	ELECTRON MICROSCOPY	4.3	26623517	Bai, X.C., Rajendra, E., Yang, G., Shi, Y., Scheres, S.H.	2015	Sampling the conformational space of the catalytic subunit of human gamma-secretase.	Elife	4	4	Q92542,Q96BI3,P49768,Q9NZ42
		5a63	Cryo-EM structure of the human gamma-secretase complex at 3.4 angstrom resolution.	ELECTRON MICROSCOPY	3.4	26280335	Bai, X., Yan, C., Yang, G., Lu, P., Ma, D., Sun, L., Zhou, R., Scheres, S.H.W., Shi, Y.	2015	An Atomic Structure of Human Gamma-Secretase	Nature	4	4	Q92542,Q96BI3,P49768,Q9NZ42
	Nucleosome with Testis Variants, Th2A and Th2B	5gsu	Crystal structure of nucleosome core particle consisting of human testis-specific histone variants, Th2A and Th2B	X-RAY DIFFRACTION	3.1	27992841	Padavattan, S., Thiruselvam, V., Shinagawa, T., Hasegawa, K., Kumasaka, T., Ishii, S., Kumarevel, T.	2017	Structural analyses of the nucleosome complexes with human testis-specific histone variants, hTh2a and hTh2b	Biophys. Chem.	4	4	Q96A08,P62805,Q96QV6,P68431
		5gt0	Crystal structure of nucleosome complex with human testis-specific histone variants, Th2a	X-RAY DIFFRACTION	2.82	27992841	Padavattan, S., Thiruselvam, V., Shinagawa, T., Hasegawa, K., Kumasaka, T., Ishii, S., Kumarevel, T.	2017	Structural analyses of the nucleosome complexes with human testis-specific histone variants, hTh2a and hTh2b	Biophys. Chem.	4	4	P62807,P62805,Q96QV6,P68431
	TONSL–MMS22L Homologous Recombination Complex	5ja4	Crystal structure of human TONSL and MCM2 HBDs binding to a histone H3-H4 tetramer	X-RAY DIFFRACTION	2.42	27338793	Saredi, G., Huang, H., Hammond, C.M., Alabert, C., Bekker-Jensen, S., Forne, I., Reveron-Gomez, N., Foster, B.M., Mlejnkova, L., Bartke, T., Cejka, P., Mailand, N., Imhof, A., Patel, D.J., Groth, A.	2016	H4K20me0 marks post-replicative chromatin and recruits the TONSL-MMS22L DNA repair complex.	Nature	4	4	P84243,Q96HA7,P62805,P49736
	TRIP13-p31 comet -C-MAD2-CDC20 Complex	6f0x	Cryo-EM structure of TRIP13 in complex with ATP gamma S, p31comet, C-Mad2 and Cdc20	ELECTRON MICROSCOPY	4.6	29973720	Alfieri, C., Chang, L., Barford, D.	2018	Mechanism for remodelling of the cell cycle checkpoint protein MAD2 by the ATPase TRIP13.	Nature	4	4	Q15013,Q12834,Q13257,Q15645
	5-HT1B-Go Complex	6g79	Coupling specificity of heterotrimeric Go to the serotonin 5-HT1B receptor	ELECTRON MICROSCOPY	3.78	29925951	Garcia-Nafria, J., Nehme, R., Edwards, P.C., Tate, C.G.	2018	Cryo-EM structure of the serotonin 5-HT1Breceptor coupled to heterotrimeric Go.	Nature	4	4	P09471,P28222,P59768,P62873
	M2R-Go Complex	6oik	Muscarinic acetylcholine receptor 2-Go complex	ELECTRON MICROSCOPY	3.6	31073061	Maeda, S., Qu, Q., Robertson, M.J., Skiniotis, G., Kobilka, B.K.	2019	Structures of the M1 and M2 muscarinic acetylcholine receptor/G-protein complexes.	Science	4	4	P09471,P59768,P08172,P62873
