## Supplementary Tables 1-9 and Source Data for "A quantitative mapping approach to identify direct interactions within complexomes": Supplementary Table 2.xlsx

### Sheet: Supplementary Table 2
	Supplementary Table 2: Number of inter-complex pairs, direct interactions and indirect associations for the three selected protein complexes: LAMTOR, BRISC and MIS12 as defined by their 3D structures. The numbers of separate homodimer interactions not reported in the structures are also indicated.
		LAMTOR	BRISC	MIS12	inter-complex
	direct interactions	11	10	10	0
	indirect associations	4	3	0	0
	inter-complex pairs	0	0	0	85
	separate homodimers	6	2	5	0
