## Supplementary Tables 1-9 and Source Data for "A quantitative mapping approach to identify direct interactions within complexomes": Supplementary Table 3.xlsx

### Sheet: traininging sets
	Supplementary Table 3 - Sheet 1: Positive and negative training set for LuTHy cluster analysis.
	training set	Protein A	Protein B	interaction	orientation
	positive	BAD	BCL2L1	BAD + BCL2L1	N-N
	positive	BAD	BCL2L1	BAD + BCL2L1	N-C
	positive	BAD	BCL2L1	BAD + BCL2L1	C-N
	positive	BAD	BCL2L1	BAD + BCL2L1	C-C
	positive	BCL2L1	BAD	BAD + BCL2L1	N-N
	positive	BCL2L1	BAD	BAD + BCL2L1	C-N
	positive	BCL2L1	BAD	BAD + BCL2L1	N-C
	positive	BCL2L1	BAD	BAD + BCL2L1	C-C
	positive	BAK1	BCL2L1	BAK1 + BCL2L1	N-N
	positive	BAK1	BCL2L1	BAK1 + BCL2L1	C-N
	positive	BCL2L1	BAK1	BAK1 + BCL2L1	N-N
	positive	BCL2L1	BAK1	BAK1 + BCL2L1	N-C
	positive	BCL2L1	BAK1	BAK1 + BCL2L1	C-C
	positive	CBLB	GRB2	CBLB + GRB2	N-C
	positive	CGB5	CGA	CGA + CGB5	C-C
	positive	DR1	DRAP1	DR1 + DRAP1	N-N
	positive	DR1	DRAP1	DR1 + DRAP1	N-C
	positive	DR1	DRAP1	DR1 + DRAP1	C-N
	positive	DRAP1	DR1	DR1 + DRAP1	N-N
	positive	DRAP1	DR1	DR1 + DRAP1	C-N
	positive	DRAP1	DR1	DR1 + DRAP1	N-C
	positive	DRAP1	DR1	DR1 + DRAP1	C-C
	positive	GTF2F1	GTF2F2	GTF2F1 + GTF2F2	N-N
	positive	GTF2F1	GTF2F2	GTF2F1 + GTF2F2	N-C
	positive	GTF2F1	GTF2F2	GTF2F1 + GTF2F2	C-N
	positive	GTF2F2	GTF2F1	GTF2F1 + GTF2F2	N-N
	positive	GTF2F2	GTF2F1	GTF2F1 + GTF2F2	C-N
	positive	GTF2F2	GTF2F1	GTF2F1 + GTF2F2	N-C
	positive	GTF2F2	GTF2F1	GTF2F1 + GTF2F2	C-C
	positive	HBA2	HBB	HBA2 + HBB	N-N
	positive	HBB	HBA2	HBA2 + HBB	N-C
	positive	HBB	HBA2	HBA2 + HBB	C-C
	positive	JUNB	BATF	JUNB + BATF	N-N
	positive	JUNB	BATF	JUNB + BATF	N-C
	positive	JUNB	BATF	JUNB + BATF	C-N
	positive	JUNB	BATF	JUNB + BATF	C-C
	positive	BATF	JUNB	JUNB + BATF	N-N
	positive	BATF	JUNB	JUNB + BATF	C-N
	positive	BATF	JUNB	JUNB + BATF	N-C
	positive	BATF	JUNB	JUNB + BATF	C-C
	positive	LMNA	LMNB1	LMNA + LMNB1	N-N
	positive	LMNA	LMNB1	LMNA + LMNB1	N-C
	positive	LMNA	LMNB1	LMNA + LMNB1	C-N
	positive	LMNB1	LMNA	LMNA + LMNB1	N-C
	positive	LMNB1	LMNA	LMNA + LMNB1	C-C
	positive	LSM3	LSM2	LSM3 + LSM2	N-N
	positive	LSM3	LSM2	LSM3 + LSM2	N-C
	positive	LSM3	LSM2	LSM3 + LSM2	C-N
	positive	LSM3	LSM2	LSM3 + LSM2	C-C
	positive	LSM2	LSM3	LSM3 + LSM2	N-N
	positive	LSM2	LSM3	LSM3 + LSM2	C-N
	positive	LSM2	LSM3	LSM3 + LSM2	N-C
	positive	LSM2	LSM3	LSM3 + LSM2	C-C
	positive	NCBP2	NCBP1	NCBP1 + NCBP2	N-C
	positive	PEX14	PEX19	PEX14 + PEX19	N-N
	positive	PEX14	PEX19	PEX14 + PEX19	C-N
	positive	PEX19	PEX3	PEX19 + PEX3	C-N
	positive	PEX3	PEX19	PEX19 + PEX3	N-N
	positive	PEX3	PEX19	PEX19 + PEX3	N-C
	positive	PPP3R1	PPP3CA	PPP3CA + PPP3R1	C-C
	positive	SKP1	BTRC	SKP1 + BTRC	C-N
	positive	SKP2	SKP1	SKP1 + SKP2	N-C
	positive	CASP9	XIAP	XIAP + CASP9	N-N
	negative	ACVR1	CWF19L1	ACVR1 + CWF19L1	N-N
	negative	ACVR1	CWF19L1	ACVR1 + CWF19L1	N-C
	negative	ACVR1	CWF19L1	ACVR1 + CWF19L1	C-N
	negative	ACVR1	CWF19L1	ACVR1 + CWF19L1	C-C
	negative	CWF19L1	ACVR1	ACVR1 + CWF19L1	N-N
	negative	CWF19L1	ACVR1	ACVR1 + CWF19L1	C-N
	negative	CWF19L1	ACVR1	ACVR1 + CWF19L1	N-C
	negative	CWF19L1	ACVR1	ACVR1 + CWF19L1	C-C
	negative	APOD	MUC7	APOD + MUC7	N-N
	negative	APOD	MUC7	APOD + MUC7	N-C
	negative	APOD	MUC7	APOD + MUC7	C-N
	negative	APOD	MUC7	APOD + MUC7	C-C
	negative	ARSA	DBN1	ARSA + DBN1	N-N
	negative	ARSA	DBN1	ARSA + DBN1	N-C
	negative	ARSA	DBN1	ARSA + DBN1	C-N
	negative	ARSA	DBN1	ARSA + DBN1	C-C
	negative	DBN1	ARSA	ARSA + DBN1	N-N
	negative	DBN1	ARSA	ARSA + DBN1	C-N
	negative	DBN1	ARSA	ARSA + DBN1	N-C
	negative	DBN1	ARSA	ARSA + DBN1	C-C
	negative	ASS1	GINS3	ASS1 + GINS3	N-N
	negative	ASS1	GINS3	ASS1 + GINS3	N-C
	negative	ASS1	GINS3	ASS1 + GINS3	C-N
	negative	ASS1	GINS3	ASS1 + GINS3	C-C
	negative	GINS3	ASS1	ASS1 + GINS3	N-N
	negative	GINS3	ASS1	ASS1 + GINS3	C-N
	negative	GINS3	ASS1	ASS1 + GINS3	N-C
	negative	GINS3	ASS1	ASS1 + GINS3	C-C
	negative	ATP5O	CLEC2D	ATP5O + CLEC2D	N-N
	negative	ATP5O	CLEC2D	ATP5O + CLEC2D	N-C
	negative	ATP5O	CLEC2D	ATP5O + CLEC2D	C-N
	negative	ATP5O	CLEC2D	ATP5O + CLEC2D	C-C
	negative	CLEC2D	ATP5O	ATP5O + CLEC2D	N-N
	negative	CLEC2D	ATP5O	ATP5O + CLEC2D	C-N
	negative	CLEC2D	ATP5O	ATP5O + CLEC2D	N-C
	negative	CLEC2D	ATP5O	ATP5O + CLEC2D	C-C
	negative	BMP5	C10orf119	BMP5 + C10orf119	N-N
	negative	BMP5	C10orf119	BMP5 + C10orf119	N-C
	negative	BMP5	C10orf119	BMP5 + C10orf119	C-N
	negative	BMP5	C10orf119	BMP5 + C10orf119	C-C
	negative	C10orf119	BMP5	BMP5 + C10orf119	N-N
	negative	C10orf119	BMP5	BMP5 + C10orf119	C-N
	negative	C10orf119	BMP5	BMP5 + C10orf119	N-C
	negative	C10orf119	BMP5	BMP5 + C10orf119	C-C
	negative	BTC	BAT2L1	BTC + BAT2L1	N-N
	negative	BTC	BAT2L1	BTC + BAT2L1	N-C
	negative	BTC	BAT2L1	BTC + BAT2L1	C-N
	negative	BTC	BAT2L1	BTC + BAT2L1	C-C
	negative	BAT2L1	BTC	BTC + BAT2L1	N-N
	negative	BAT2L1	BTC	BTC + BAT2L1	C-N
	negative	BAT2L1	BTC	BTC + BAT2L1	N-C
	negative	BAT2L1	BTC	BTC + BAT2L1	C-C
	negative	BYSL	KIAA0907	BYSL + KIAA0907	N-N
	negative	BYSL	KIAA0907	BYSL + KIAA0907	N-C
	negative	BYSL	KIAA0907	BYSL + KIAA0907	C-N
	negative	BYSL	KIAA0907	BYSL + KIAA0907	C-C
	negative	KIAA0907	BYSL	BYSL + KIAA0907	N-N
	negative	KIAA0907	BYSL	BYSL + KIAA0907	C-N
	negative	KIAA0907	BYSL	BYSL + KIAA0907	N-C
	negative	KIAA0907	BYSL	BYSL + KIAA0907	C-C
	negative	CA2	PTPRS	CA2 + PTPRS	N-N
	negative	CA2	PTPRS	CA2 + PTPRS	N-C
	negative	CA2	PTPRS	CA2 + PTPRS	C-N
	negative	CA2	PTPRS	CA2 + PTPRS	C-C
	negative	PTPRS	CA2	CA2 + PTPRS	N-N
	negative	PTPRS	CA2	CA2 + PTPRS	C-N
	negative	PTPRS	CA2	CA2 + PTPRS	N-C
	negative	PTPRS	CA2	CA2 + PTPRS	C-C
	negative	CANX	ARHGEF15	CANX + ARHGEF15	C-N
	negative	CANX	ARHGEF15	CANX + ARHGEF15	C-C
	negative	ARHGEF15	CANX	CANX + ARHGEF15	N-N
	negative	ARHGEF15	CANX	CANX + ARHGEF15	N-C
	negative	CANX	ATAD2	CANX + ATAD2	N-N
	negative	CANX	ATAD2	CANX + ATAD2	C-N
	negative	CANX	ATAD2	CANX + ATAD2	C-C
	negative	ATAD2	CANX	CANX + ATAD2	N-N
	negative	ATAD2	CANX	CANX + ATAD2	N-C
	negative	CD151	WDR41	CD151 + WDR41	N-N
	negative	CD151	WDR41	CD151 + WDR41	N-C
	negative	CD151	WDR41	CD151 + WDR41	C-N
	negative	CD151	WDR41	CD151 + WDR41	C-C
	negative	WDR41	CD151	CD151 + WDR41	N-N
	negative	WDR41	CD151	CD151 + WDR41	C-N
	negative	WDR41	CD151	CD151 + WDR41	N-C
	negative	CD34	SNX21	CD34 + SNX21	N-N
	negative	CD34	SNX21	CD34 + SNX21	C-N
	negative	CD34	SNX21	CD34 + SNX21	C-C
	negative	SNX21	CD34	CD34 + SNX21	N-N
	negative	SNX21	CD34	CD34 + SNX21	C-N
	negative	SNX21	CD34	CD34 + SNX21	N-C
	negative	SNX21	CD34	CD34 + SNX21	C-C
	negative	CD81	NPC2	CD81 + NPC2	N-N
	negative	CD81	NPC2	CD81 + NPC2	N-C
	negative	CD81	NPC2	CD81 + NPC2	C-N
	negative	CD81	NPC2	CD81 + NPC2	C-C
	negative	NPC2	CD81	CD81 + NPC2	N-N
	negative	NPC2	CD81	CD81 + NPC2	C-N
	negative	NPC2	CD81	CD81 + NPC2	N-C
	negative	NPC2	CD81	CD81 + NPC2	C-C
	negative	CENPA	PPIL3	CENPA + PPIL3	N-N
	negative	CENPA	PPIL3	CENPA + PPIL3	N-C
	negative	CENPA	PPIL3	CENPA + PPIL3	C-N
	negative	CENPA	PPIL3	CENPA + PPIL3	C-C
	negative	PPIL3	CENPA	CENPA + PPIL3	N-N
	negative	PPIL3	CENPA	CENPA + PPIL3	C-N
	negative	PPIL3	CENPA	CENPA + PPIL3	N-C
	negative	PPIL3	CENPA	CENPA + PPIL3	C-C
	negative	CKB	HBZ	CKB + HBZ	N-N
	negative	CKB	HBZ	CKB + HBZ	N-C
	negative	CKB	HBZ	CKB + HBZ	C-N
	negative	CKB	HBZ	CKB + HBZ	C-C
	negative	HBZ	CKB	CKB + HBZ	N-N
	negative	HBZ	CKB	CKB + HBZ	C-N
	negative	HBZ	CKB	CKB + HBZ	N-C
	negative	HBZ	CKB	CKB + HBZ	C-C
	negative	CLPTM1	L3MBTL2	CLPTM1 + L3MBTL2	N-N
	negative	CLPTM1	L3MBTL2	CLPTM1 + L3MBTL2	N-C
	negative	CLPTM1	L3MBTL2	CLPTM1 + L3MBTL2	C-N
	negative	CLPTM1	L3MBTL2	CLPTM1 + L3MBTL2	C-C
	negative	L3MBTL2	CLPTM1	CLPTM1 + L3MBTL2	N-N
	negative	L3MBTL2	CLPTM1	CLPTM1 + L3MBTL2	C-N
	negative	L3MBTL2	CLPTM1	CLPTM1 + L3MBTL2	N-C
	negative	L3MBTL2	CLPTM1	CLPTM1 + L3MBTL2	C-C
	negative	CNN1	PGAP2	CNN1 + PGAP2	N-N
	negative	CNN1	PGAP2	CNN1 + PGAP2	N-C
	negative	CNN1	PGAP2	CNN1 + PGAP2	C-N
	negative	CNN1	PGAP2	CNN1 + PGAP2	C-C
	negative	PGAP2	CNN1	CNN1 + PGAP2	N-N
	negative	PGAP2	CNN1	CNN1 + PGAP2	C-N
	negative	PGAP2	CNN1	CNN1 + PGAP2	N-C
	negative	PGAP2	CNN1	CNN1 + PGAP2	C-C
	negative	COPB1	HPCAL4	COPB1 + HPCAL4	N-N
	negative	COPB1	HPCAL4	COPB1 + HPCAL4	N-C
	negative	COPB1	HPCAL4	COPB1 + HPCAL4	C-N
	negative	HPCAL4	COPB1	COPB1 + HPCAL4	N-N
	negative	HPCAL4	COPB1	COPB1 + HPCAL4	C-N
	negative	HPCAL4	COPB1	COPB1 + HPCAL4	N-C
	negative	HPCAL4	COPB1	COPB1 + HPCAL4	C-C
	negative	COPB1	SLC39A14	COPB1 + SLC39A14	N-N
	negative	COPB1	SLC39A14	COPB1 + SLC39A14	N-C
	negative	SLC39A14	COPB1	COPB1 + SLC39A14	N-N
	negative	SLC39A14	COPB1	COPB1 + SLC39A14	C-N
	negative	SLC39A14	COPB1	COPB1 + SLC39A14	N-C
	negative	SLC39A14	COPB1	COPB1 + SLC39A14	C-C
	negative	DEFA3	TSTD2	DEFA3 + TSTD2	N-N
	negative	DEFA3	TSTD2	DEFA3 + TSTD2	N-C
	negative	DEFA3	TSTD2	DEFA3 + TSTD2	C-N
	negative	DEFA3	TSTD2	DEFA3 + TSTD2	C-C
	negative	TSTD2	DEFA3	DEFA3 + TSTD2	N-N
	negative	TSTD2	DEFA3	DEFA3 + TSTD2	C-N
	negative	TSTD2	DEFA3	DEFA3 + TSTD2	N-C
	negative	TSTD2	DEFA3	DEFA3 + TSTD2	C-C
	negative	DLX4	RAB3IP	DLX4 + RAB3IP	N-N
	negative	DLX4	RAB3IP	DLX4 + RAB3IP	N-C
	negative	DLX4	RAB3IP	DLX4 + RAB3IP	C-N
	negative	DLX4	RAB3IP	DLX4 + RAB3IP	C-C
	negative	RAB3IP	DLX4	DLX4 + RAB3IP	N-N
	negative	RAB3IP	DLX4	DLX4 + RAB3IP	C-N
	negative	RAB3IP	DLX4	DLX4 + RAB3IP	N-C
	negative	RAB3IP	DLX4	DLX4 + RAB3IP	C-C
	negative	DUT	C19orf40	DUT + C19orf40	N-N
	negative	DUT	C19orf40	DUT + C19orf40	N-C
	negative	DUT	C19orf40	DUT + C19orf40	C-N
	negative	DUT	C19orf40	DUT + C19orf40	C-C
	negative	C19orf40	DUT	DUT + C19orf40	N-N
	negative	C19orf40	DUT	DUT + C19orf40	C-N
	negative	C19orf40	DUT	DUT + C19orf40	N-C
	negative	C19orf40	DUT	DUT + C19orf40	C-C
	negative	EMD	ARMC1	EMD + ARMC1	N-N
	negative	EMD	ARMC1	EMD + ARMC1	N-C
	negative	EMD	ARMC1	EMD + ARMC1	C-N
	negative	EMD	ARMC1	EMD + ARMC1	C-C
	negative	ARMC1	EMD	EMD + ARMC1	N-N
	negative	ARMC1	EMD	EMD + ARMC1	C-N
	negative	ARMC1	EMD	EMD + ARMC1	N-C
	negative	ARMC1	EMD	EMD + ARMC1	C-C
	negative	ERBB3	C3orf38	ERBB3 + C3orf38	N-N
	negative	ERBB3	C3orf38	ERBB3 + C3orf38	N-C
	negative	ERBB3	C3orf38	ERBB3 + C3orf38	C-N
	negative	ERBB3	C3orf38	ERBB3 + C3orf38	C-C
	negative	C3orf38	ERBB3	ERBB3 + C3orf38	N-N
	negative	C3orf38	ERBB3	ERBB3 + C3orf38	C-N
	negative	C3orf38	ERBB3	ERBB3 + C3orf38	N-C
	negative	C3orf38	ERBB3	ERBB3 + C3orf38	C-C
	negative	ETF1	LMBR1L	ETF1 + LMBR1L	N-N
	negative	ETF1	LMBR1L	ETF1 + LMBR1L	N-C
	negative	LMBR1L	ETF1	ETF1 + LMBR1L	N-N
	negative	LMBR1L	ETF1	ETF1 + LMBR1L	C-N
	negative	LMBR1L	ETF1	ETF1 + LMBR1L	N-C
	negative	LMBR1L	ETF1	ETF1 + LMBR1L	C-C
	negative	FABP4	GCG	FABP4 + GCG	N-N
	negative	FABP4	GCG	FABP4 + GCG	N-C
	negative	FABP4	GCG	FABP4 + GCG	C-N
	negative	FABP4	GCG	FABP4 + GCG	C-C
	negative	GCG	FABP4	FABP4 + GCG	N-N
	negative	GCG	FABP4	FABP4 + GCG	C-N
	negative	GCG	FABP4	FABP4 + GCG	N-C
	negative	GCG	FABP4	FABP4 + GCG	C-C
	negative	FABP7	STX5	FABP7 + STX5	N-N
	negative	FABP7	STX5	FABP7 + STX5	N-C
	negative	FABP7	STX5	FABP7 + STX5	C-N
	negative	FABP7	STX5	FABP7 + STX5	C-C
	negative	STX5	FABP7	FABP7 + STX5	N-N
	negative	STX5	FABP7	FABP7 + STX5	C-N
	negative	STX5	FABP7	FABP7 + STX5	N-C
	negative	STX5	FABP7	FABP7 + STX5	C-C
	negative	FAS	LSM3	FAS + LSM3	N-N
	negative	FAS	LSM3	FAS + LSM3	N-C
	negative	FAS	LSM3	FAS + LSM3	C-N
	negative	FAS	LSM3	FAS + LSM3	C-C
	negative	LSM3	FAS	FAS + LSM3	N-N
	negative	LSM3	FAS	FAS + LSM3	C-N
	negative	LSM3	FAS	FAS + LSM3	N-C
	negative	LSM3	FAS	FAS + LSM3	C-C
	negative	FIGF	ZBTB25	FIGF + ZBTB25	N-N
	negative	FIGF	ZBTB25	FIGF + ZBTB25	N-C
	negative	FIGF	ZBTB25	FIGF + ZBTB25	C-N
	negative	FIGF	ZBTB25	FIGF + ZBTB25	C-C
	negative	ZBTB25	FIGF	FIGF + ZBTB25	N-N
	negative	ZBTB25	FIGF	FIGF + ZBTB25	N-C
	negative	FKBP3	NQO2	FKBP3 + NQO2	N-N
	negative	FKBP3	NQO2	FKBP3 + NQO2	N-C
	negative	FKBP3	NQO2	FKBP3 + NQO2	C-N
	negative	FKBP3	NQO2	FKBP3 + NQO2	C-C
	negative	NQO2	FKBP3	FKBP3 + NQO2	N-N
	negative	NQO2	FKBP3	FKBP3 + NQO2	C-N
	negative	NQO2	FKBP3	FKBP3 + NQO2	N-C
	negative	NQO2	FKBP3	FKBP3 + NQO2	C-C
	negative	GALK1	MCCC1	GALK1 + MCCC1	N-N
	negative	GALK1	MCCC1	GALK1 + MCCC1	N-C
	negative	GALK1	MCCC1	GALK1 + MCCC1	C-N
	negative	GALK1	MCCC1	GALK1 + MCCC1	C-C
	negative	MCCC1	GALK1	GALK1 + MCCC1	N-N
	negative	MCCC1	GALK1	GALK1 + MCCC1	C-N
	negative	MCCC1	GALK1	GALK1 + MCCC1	N-C
	negative	MCCC1	GALK1	GALK1 + MCCC1	C-C
	negative	GCDH	ZCCHC9	GCDH + ZCCHC9	N-N
	negative	GCDH	ZCCHC9	GCDH + ZCCHC9	N-C
	negative	GCDH	ZCCHC9	GCDH + ZCCHC9	C-N
	negative	GCDH	ZCCHC9	GCDH + ZCCHC9	C-C
	negative	ZCCHC9	GCDH	GCDH + ZCCHC9	N-N
	negative	ZCCHC9	GCDH	GCDH + ZCCHC9	N-C
	negative	GP1BA	PVRL2	GP1BA + PVRL2	N-N
	negative	GP1BA	PVRL2	GP1BA + PVRL2	N-C
	negative	GP1BA	PVRL2	GP1BA + PVRL2	C-N
	negative	GP1BA	PVRL2	GP1BA + PVRL2	C-C
	negative	PVRL2	GP1BA	GP1BA + PVRL2	N-N
	negative	PVRL2	GP1BA	GP1BA + PVRL2	C-N
	negative	PVRL2	GP1BA	GP1BA + PVRL2	N-C
	negative	PVRL2	GP1BA	GP1BA + PVRL2	C-C
	negative	GPD2	C22orf29	GPD2 + C22orf29	N-N
	negative	GPD2	C22orf29	GPD2 + C22orf29	N-C
	negative	GPD2	C22orf29	GPD2 + C22orf29	C-N
	negative	GPD2	C22orf29	GPD2 + C22orf29	C-C
	negative	C22orf29	GPD2	GPD2 + C22orf29	N-N
	negative	C22orf29	GPD2	GPD2 + C22orf29	C-N
	negative	C22orf29	GPD2	GPD2 + C22orf29	N-C
	negative	C22orf29	GPD2	GPD2 + C22orf29	C-C
	negative	GPR18	HNRPLL	GPR18 + HNRPLL	N-N
	negative	GPR18	HNRPLL	GPR18 + HNRPLL	N-C
	negative	GPR18	HNRPLL	GPR18 + HNRPLL	C-N
	negative	GPR18	HNRPLL	GPR18 + HNRPLL	C-C
	negative	HNRPLL	GPR18	GPR18 + HNRPLL	N-N
	negative	HNRPLL	GPR18	GPR18 + HNRPLL	C-N
	negative	HNRPLL	GPR18	GPR18 + HNRPLL	N-C
	negative	HNRPLL	GPR18	GPR18 + HNRPLL	C-C
	negative	GRIK2	ARL6IP6	GRIK2 + ARL6IP6	N-N
	negative	GRIK2	ARL6IP6	GRIK2 + ARL6IP6	N-C
	negative	GRIK2	ARL6IP6	GRIK2 + ARL6IP6	C-C
	negative	ARL6IP6	GRIK2	GRIK2 + ARL6IP6	N-N
	negative	ARL6IP6	GRIK2	GRIK2 + ARL6IP6	C-N
	negative	ARL6IP6	GRIK2	GRIK2 + ARL6IP6	N-C
	negative	ARL6IP6	GRIK2	GRIK2 + ARL6IP6	C-C
	negative	HCLS1	SALL2	HCLS1 + SALL2	N-N
	negative	HCLS1	SALL2	HCLS1 + SALL2	N-C
	negative	HCLS1	SALL2	HCLS1 + SALL2	C-N
	negative	HCLS1	SALL2	HCLS1 + SALL2	C-C
	negative	SALL2	HCLS1	HCLS1 + SALL2	N-N
	negative	SALL2	HCLS1	HCLS1 + SALL2	C-N
	negative	SALL2	HCLS1	HCLS1 + SALL2	N-C
	negative	SALL2	HCLS1	HCLS1 + SALL2	C-C
	negative	HIST1H1C	NPDC1	HIST1H1C + NPDC1	N-N
	negative	HIST1H1C	NPDC1	HIST1H1C + NPDC1	N-C
	negative	HIST1H1C	NPDC1	HIST1H1C + NPDC1	C-N
	negative	HIST1H1C	NPDC1	HIST1H1C + NPDC1	C-C
	negative	NPDC1	HIST1H1C	HIST1H1C + NPDC1	N-N
	negative	NPDC1	HIST1H1C	HIST1H1C + NPDC1	C-N
	negative	NPDC1	HIST1H1C	HIST1H1C + NPDC1	N-C
	negative	NPDC1	HIST1H1C	HIST1H1C + NPDC1	C-C
	negative	HLA-DMB	PSEN2	HLA-DMB + PSEN2	N-N
	negative	HLA-DMB	PSEN2	HLA-DMB + PSEN2	N-C
	negative	HLA-DMB	PSEN2	HLA-DMB + PSEN2	C-N
	negative	HLA-DMB	PSEN2	HLA-DMB + PSEN2	C-C
	negative	PSEN2	HLA-DMB	HLA-DMB + PSEN2	N-N
	negative	PSEN2	HLA-DMB	HLA-DMB + PSEN2	C-N
	negative	PSEN2	HLA-DMB	HLA-DMB + PSEN2	N-C
	negative	PSEN2	HLA-DMB	HLA-DMB + PSEN2	C-C
	negative	INPP1	UBLCP1	INPP1 + UBLCP1	N-N
	negative	INPP1	UBLCP1	INPP1 + UBLCP1	N-C
	negative	INPP1	UBLCP1	INPP1 + UBLCP1	C-N
	negative	INPP1	UBLCP1	INPP1 + UBLCP1	C-C
	negative	UBLCP1	INPP1	INPP1 + UBLCP1	N-N
	negative	UBLCP1	INPP1	INPP1 + UBLCP1	N-C
	negative	UBLCP1	INPP1	INPP1 + UBLCP1	C-C
	negative	ITPA	WDR62	ITPA + WDR62	N-N
	negative	ITPA	WDR62	ITPA + WDR62	N-C
	negative	ITPA	WDR62	ITPA + WDR62	C-N
	negative	ITPA	WDR62	ITPA + WDR62	C-C
	negative	WDR62	ITPA	ITPA + WDR62	N-N
	negative	WDR62	ITPA	ITPA + WDR62	C-N
	negative	WDR62	ITPA	ITPA + WDR62	N-C
	negative	WDR62	ITPA	ITPA + WDR62	C-C
	negative	ITPK1	TMEM22	ITPK1 + TMEM22	N-N
	negative	ITPK1	TMEM22	ITPK1 + TMEM22	N-C
	negative	TMEM22	ITPK1	ITPK1 + TMEM22	N-N
	negative	TMEM22	ITPK1	ITPK1 + TMEM22	C-N
	negative	TMEM22	ITPK1	ITPK1 + TMEM22	N-C
	negative	TMEM22	ITPK1	ITPK1 + TMEM22	C-C
	negative	LAMP2	UBE2G2	LAMP2 + UBE2G2	N-N
	negative	LAMP2	UBE2G2	LAMP2 + UBE2G2	N-C
	negative	LAMP2	UBE2G2	LAMP2 + UBE2G2	C-C
	negative	UBE2G2	LAMP2	LAMP2 + UBE2G2	N-N
	negative	UBE2G2	LAMP2	LAMP2 + UBE2G2	N-C
	negative	LUM	UGGT2	LUM + UGGT2	N-N
	negative	LUM	UGGT2	LUM + UGGT2	N-C
	negative	LUM	UGGT2	LUM + UGGT2	C-N
	negative	LUM	UGGT2	LUM + UGGT2	C-C
	negative	UGGT2	LUM	LUM + UGGT2	N-N
	negative	UGGT2	LUM	LUM + UGGT2	C-N
	negative	UGGT2	LUM	LUM + UGGT2	N-C
	negative	UGGT2	LUM	LUM + UGGT2	C-C
	negative	MAOB	CTCF	MAOB + CTCF	N-N
	negative	MAOB	CTCF	MAOB + CTCF	N-C
	negative	MAOB	CTCF	MAOB + CTCF	C-N
	negative	MAOB	CTCF	MAOB + CTCF	C-C
	negative	CTCF	MAOB	MAOB + CTCF	N-N
	negative	CTCF	MAOB	MAOB + CTCF	N-C
	negative	CTCF	MAOB	MAOB + CTCF	C-C
	negative	MCM2	PLXNA4	MCM2 + PLXNA4	N-N
	negative	MCM2	PLXNA4	MCM2 + PLXNA4	N-C
	negative	MCM2	PLXNA4	MCM2 + PLXNA4	C-N
	negative	MCM2	PLXNA4	MCM2 + PLXNA4	C-C
	negative	PLXNA4	MCM2	MCM2 + PLXNA4	N-N
	negative	PLXNA4	MCM2	MCM2 + PLXNA4	C-N
	negative	PLXNA4	MCM2	MCM2 + PLXNA4	N-C
	negative	PLXNA4	MCM2	MCM2 + PLXNA4	C-C
	negative	MNAT1	GMPPA	MNAT1 + GMPPA	N-N
	negative	MNAT1	GMPPA	MNAT1 + GMPPA	N-C
	negative	MNAT1	GMPPA	MNAT1 + GMPPA	C-C
	negative	GMPPA	MNAT1	MNAT1 + GMPPA	N-N
	negative	GMPPA	MNAT1	MNAT1 + GMPPA	C-N
	negative	GMPPA	MNAT1	MNAT1 + GMPPA	N-C
	negative	GMPPA	MNAT1	MNAT1 + GMPPA	C-C
	negative	MOBP	MRPS25	MOBP + MRPS25	N-N
	negative	MOBP	MRPS25	MOBP + MRPS25	N-C
	negative	MOBP	MRPS25	MOBP + MRPS25	C-N
	negative	MOBP	MRPS25	MOBP + MRPS25	C-C
	negative	MRPS25	MOBP	MOBP + MRPS25	N-N
	negative	MRPS25	MOBP	MOBP + MRPS25	C-N
	negative	MRPS25	MOBP	MOBP + MRPS25	N-C
	negative	MRPS25	MOBP	MOBP + MRPS25	C-C
	negative	NAT2	DNAJA1	NAT2 + DNAJA1	N-N
	negative	NAT2	DNAJA1	NAT2 + DNAJA1	N-C
	negative	NAT2	DNAJA1	NAT2 + DNAJA1	C-N
	negative	NAT2	DNAJA1	NAT2 + DNAJA1	C-C
	negative	DNAJA1	NAT2	NAT2 + DNAJA1	N-N
	negative	DNAJA1	NAT2	NAT2 + DNAJA1	C-N
	negative	DNAJA1	NAT2	NAT2 + DNAJA1	N-C
	negative	DNAJA1	NAT2	NAT2 + DNAJA1	C-C
	negative	NDP	NUDT4	NDP + NUDT4	N-N
	negative	NDP	NUDT4	NDP + NUDT4	N-C
	negative	NDP	NUDT4	NDP + NUDT4	C-N
	negative	NDP	NUDT4	NDP + NUDT4	C-C
	negative	NUDT4	NDP	NDP + NUDT4	C-N
	negative	NUDT4	NDP	NDP + NUDT4	N-C
	negative	NUDT4	NDP	NDP + NUDT4	C-C
	negative	NFIB	TIRAP	NFIB + TIRAP	N-N
	negative	NFIB	TIRAP	NFIB + TIRAP	N-C
	negative	NFIB	TIRAP	NFIB + TIRAP	C-N
	negative	NFIB	TIRAP	NFIB + TIRAP	C-C
	negative	TIRAP	NFIB	NFIB + TIRAP	N-N
	negative	TIRAP	NFIB	NFIB + TIRAP	C-N
	negative	TIRAP	NFIB	NFIB + TIRAP	N-C
	negative	TIRAP	NFIB	NFIB + TIRAP	C-C
	negative	NKX2-5	CSGALNACT2	NKX2-5 + CSGALNACT2	N-N
	negative	NKX2-5	CSGALNACT2	NKX2-5 + CSGALNACT2	N-C
	negative	NKX2-5	CSGALNACT2	NKX2-5 + CSGALNACT2	C-N
	negative	NKX2-5	CSGALNACT2	NKX2-5 + CSGALNACT2	C-C
	negative	CSGALNACT2	NKX2-5	NKX2-5 + CSGALNACT2	N-N
	negative	CSGALNACT2	NKX2-5	NKX2-5 + CSGALNACT2	C-N
	negative	CSGALNACT2	NKX2-5	NKX2-5 + CSGALNACT2	N-C
	negative	CSGALNACT2	NKX2-5	NKX2-5 + CSGALNACT2	C-C
	negative	NONO	BEST1	NONO + BEST1	N-N
	negative	NONO	BEST1	NONO + BEST1	N-C
	negative	NONO	BEST1	NONO + BEST1	C-N
	negative	NONO	BEST1	NONO + BEST1	C-C
	negative	BEST1	NONO	NONO + BEST1	N-N
	negative	BEST1	NONO	NONO + BEST1	C-N
	negative	BEST1	NONO	NONO + BEST1	N-C
	negative	BEST1	NONO	NONO + BEST1	C-C
	negative	NUDT2	MIIP	NUDT2 + MIIP	N-N
	negative	NUDT2	MIIP	NUDT2 + MIIP	N-C
	negative	NUDT2	MIIP	NUDT2 + MIIP	C-N
	negative	NUDT2	MIIP	NUDT2 + MIIP	C-C
	negative	MIIP	NUDT2	NUDT2 + MIIP	N-N
	negative	MIIP	NUDT2	NUDT2 + MIIP	C-N
	negative	MIIP	NUDT2	NUDT2 + MIIP	N-C
	negative	MIIP	NUDT2	NUDT2 + MIIP	C-C
	negative	OSM	ZNF688	OSM + ZNF688	N-N
	negative	OSM	ZNF688	OSM + ZNF688	N-C
	negative	OSM	ZNF688	OSM + ZNF688	C-N
	negative	OSM	ZNF688	OSM + ZNF688	C-C
	negative	ZNF688	OSM	OSM + ZNF688	N-N
	negative	ZNF688	OSM	OSM + ZNF688	C-N
	negative	ZNF688	OSM	OSM + ZNF688	N-C
	negative	ZNF688	OSM	OSM + ZNF688	C-C
	negative	PBX2	VILL	PBX2 + VILL	N-N
	negative	PBX2	VILL	PBX2 + VILL	N-C
	negative	PBX2	VILL	PBX2 + VILL	C-N
	negative	PBX2	VILL	PBX2 + VILL	C-C
	negative	VILL	PBX2	PBX2 + VILL	N-N
	negative	VILL	PBX2	PBX2 + VILL	C-N
	negative	VILL	PBX2	PBX2 + VILL	N-C
	negative	VILL	PBX2	PBX2 + VILL	C-C
	negative	PDE9A	REM2	PDE9A + REM2	N-N
	negative	PDE9A	REM2	PDE9A + REM2	N-C
	negative	PDE9A	REM2	PDE9A + REM2	C-N
	negative	PDE9A	REM2	PDE9A + REM2	C-C
	negative	REM2	PDE9A	PDE9A + REM2	N-N
	negative	REM2	PDE9A	PDE9A + REM2	C-N
	negative	REM2	PDE9A	PDE9A + REM2	N-C
	negative	REM2	PDE9A	PDE9A + REM2	C-C
	negative	PDGFRA	NDFIP1	PDGFRA + NDFIP1	N-N
	negative	PDGFRA	NDFIP1	PDGFRA + NDFIP1	N-C
	negative	PDGFRA	NDFIP1	PDGFRA + NDFIP1	C-N
	negative	PDGFRA	NDFIP1	PDGFRA + NDFIP1	C-C
	negative	NDFIP1	PDGFRA	PDGFRA + NDFIP1	C-N
	negative	NDFIP1	PDGFRA	PDGFRA + NDFIP1	N-C
	negative	NDFIP1	PDGFRA	PDGFRA + NDFIP1	C-C
	negative	PDHB	ZC3HC1	PDHB + ZC3HC1	N-N
	negative	PDHB	ZC3HC1	PDHB + ZC3HC1	N-C
	negative	PDHB	ZC3HC1	PDHB + ZC3HC1	C-N
	negative	PDHB	ZC3HC1	PDHB + ZC3HC1	C-C
	negative	ZC3HC1	PDHB	PDHB + ZC3HC1	N-N
	negative	ZC3HC1	PDHB	PDHB + ZC3HC1	C-N
	negative	ZC3HC1	PDHB	PDHB + ZC3HC1	N-C
	negative	ZC3HC1	PDHB	PDHB + ZC3HC1	C-C
	negative	PMCH	RIC3	PMCH + RIC3	N-N
	negative	PMCH	RIC3	PMCH + RIC3	N-C
	negative	PMCH	RIC3	PMCH + RIC3	C-N
	negative	PMCH	RIC3	PMCH + RIC3	C-C
	negative	RIC3	PMCH	PMCH + RIC3	N-N
	negative	RIC3	PMCH	PMCH + RIC3	C-N
	negative	RIC3	PMCH	PMCH + RIC3	N-C
	negative	RIC3	PMCH	PMCH + RIC3	C-C
	negative	PPP6C	ZNF350	PPP6C + ZNF350	N-N
	negative	PPP6C	ZNF350	PPP6C + ZNF350	N-C
	negative	PPP6C	ZNF350	PPP6C + ZNF350	C-N
	negative	PPP6C	ZNF350	PPP6C + ZNF350	C-C
	negative	ZNF350	PPP6C	PPP6C + ZNF350	N-N
	negative	ZNF350	PPP6C	PPP6C + ZNF350	C-N
	negative	ZNF350	PPP6C	PPP6C + ZNF350	N-C
	negative	PROS1	STK25	PROS1 + STK25	N-N
	negative	PROS1	STK25	PROS1 + STK25	N-C
	negative	PROS1	STK25	PROS1 + STK25	C-N
	negative	PROS1	STK25	PROS1 + STK25	C-C
	negative	STK25	PROS1	PROS1 + STK25	N-N
	negative	STK25	PROS1	PROS1 + STK25	C-N
	negative	STK25	PROS1	PROS1 + STK25	N-C
	negative	STK25	PROS1	PROS1 + STK25	C-C
	negative	PSMD12	CRIPT	PSMD12 + CRIPT	N-N
	negative	PSMD12	CRIPT	PSMD12 + CRIPT	N-C
	negative	PSMD12	CRIPT	PSMD12 + CRIPT	C-N
	negative	PSMD12	CRIPT	PSMD12 + CRIPT	C-C
	negative	CRIPT	PSMD12	PSMD12 + CRIPT	N-N
	negative	CRIPT	PSMD12	PSMD12 + CRIPT	C-N
	negative	CRIPT	PSMD12	PSMD12 + CRIPT	N-C
	negative	CRIPT	PSMD12	PSMD12 + CRIPT	C-C
	negative	PSMD5	SLC22A15	PSMD5 + SLC22A15	N-N
	negative	PSMD5	SLC22A15	PSMD5 + SLC22A15	N-C
	negative	PSMD5	SLC22A15	PSMD5 + SLC22A15	C-N
	negative	PSMD5	SLC22A15	PSMD5 + SLC22A15	C-C
	negative	SLC22A15	PSMD5	PSMD5 + SLC22A15	N-N
	negative	SLC22A15	PSMD5	PSMD5 + SLC22A15	C-N
	negative	SLC22A15	PSMD5	PSMD5 + SLC22A15	N-C
	negative	SLC22A15	PSMD5	PSMD5 + SLC22A15	C-C
	negative	PSMD5	SYCE1	PSMD5 + SYCE1	N-N
	negative	PSMD5	SYCE1	PSMD5 + SYCE1	N-C
	negative	PSMD5	SYCE1	PSMD5 + SYCE1	C-N
	negative	PSMD5	SYCE1	PSMD5 + SYCE1	C-C
	negative	SYCE1	PSMD5	PSMD5 + SYCE1	N-N
	negative	SYCE1	PSMD5	PSMD5 + SYCE1	C-N
	negative	SYCE1	PSMD5	PSMD5 + SYCE1	N-C
	negative	SYCE1	PSMD5	PSMD5 + SYCE1	C-C
	negative	RAB3B	BOC	RAB3B + BOC	N-N
	negative	RAB3B	BOC	RAB3B + BOC	N-C
	negative	RAB3B	BOC	RAB3B + BOC	C-N
	negative	RAB3B	BOC	RAB3B + BOC	C-C
	negative	BOC	RAB3B	RAB3B + BOC	N-N
	negative	BOC	RAB3B	RAB3B + BOC	C-N
	negative	BOC	RAB3B	RAB3B + BOC	N-C
	negative	BOC	RAB3B	RAB3B + BOC	C-C
	negative	RBM3	SF3A1	RBM3 + SF3A1	N-N
	negative	RBM3	SF3A1	RBM3 + SF3A1	N-C
	negative	RBM3	SF3A1	RBM3 + SF3A1	C-N
	negative	RBM3	SF3A1	RBM3 + SF3A1	C-C
	negative	SF3A1	RBM3	RBM3 + SF3A1	N-N
	negative	SF3A1	RBM3	RBM3 + SF3A1	N-C
	negative	RCC1	KLHL6	RCC1 + KLHL6	N-N
	negative	RCC1	KLHL6	RCC1 + KLHL6	N-C
	negative	RCC1	KLHL6	RCC1 + KLHL6	C-N
	negative	RCC1	KLHL6	RCC1 + KLHL6	C-C
	negative	KLHL6	RCC1	RCC1 + KLHL6	N-N
	negative	KLHL6	RCC1	RCC1 + KLHL6	C-N
	negative	KLHL6	RCC1	RCC1 + KLHL6	N-C
	negative	KLHL6	RCC1	RCC1 + KLHL6	C-C
	negative	RFX3	SEMA4G	RFX3 + SEMA4G	N-N
	negative	RFX3	SEMA4G	RFX3 + SEMA4G	N-C
	negative	RFX3	SEMA4G	RFX3 + SEMA4G	C-N
	negative	RFX3	SEMA4G	RFX3 + SEMA4G	C-C
	negative	SEMA4G	RFX3	RFX3 + SEMA4G	N-N
	negative	SEMA4G	RFX3	RFX3 + SEMA4G	C-N
	negative	SEMA4G	RFX3	RFX3 + SEMA4G	N-C
	negative	SEMA4G	RFX3	RFX3 + SEMA4G	C-C
	negative	RGR	ABCF3	RGR + ABCF3	N-N
	negative	RGR	ABCF3	RGR + ABCF3	N-C
	negative	RGR	ABCF3	RGR + ABCF3	C-N
	negative	RGR	ABCF3	RGR + ABCF3	C-C
	negative	ABCF3	RGR	RGR + ABCF3	N-N
	negative	ABCF3	RGR	RGR + ABCF3	N-C
	negative	RHOC	NUP62CL	RHOC + NUP62CL	N-N
	negative	RHOC	NUP62CL	RHOC + NUP62CL	N-C
	negative	RHOC	NUP62CL	RHOC + NUP62CL	C-N
	negative	RHOC	NUP62CL	RHOC + NUP62CL	C-C
	negative	NUP62CL	RHOC	RHOC + NUP62CL	N-N
	negative	NUP62CL	RHOC	RHOC + NUP62CL	N-C
	negative	NUP62CL	RHOC	RHOC + NUP62CL	C-C
	negative	RXRB	CXCL11	RXRB + CXCL11	N-N
	negative	RXRB	CXCL11	RXRB + CXCL11	N-C
	negative	RXRB	CXCL11	RXRB + CXCL11	C-N
	negative	RXRB	CXCL11	RXRB + CXCL11	C-C
	negative	CXCL11	RXRB	RXRB + CXCL11	N-N
	negative	CXCL11	RXRB	RXRB + CXCL11	C-N
	negative	CXCL11	RXRB	RXRB + CXCL11	N-C
	negative	CXCL11	RXRB	RXRB + CXCL11	C-C
	negative	SCARB1	PHF21B	SCARB1 + PHF21B	N-N
	negative	SCARB1	PHF21B	SCARB1 + PHF21B	N-C
	negative	SCARB1	PHF21B	SCARB1 + PHF21B	C-N
	negative	SCARB1	PHF21B	SCARB1 + PHF21B	C-C
	negative	PHF21B	SCARB1	SCARB1 + PHF21B	N-N
	negative	PHF21B	SCARB1	SCARB1 + PHF21B	C-N
	negative	PHF21B	SCARB1	SCARB1 + PHF21B	N-C
	negative	PHF21B	SCARB1	SCARB1 + PHF21B	C-C
	negative	SERPINB3	DCTN6	SERPINB3 + DCTN6	N-N
	negative	SERPINB3	DCTN6	SERPINB3 + DCTN6	N-C
	negative	SERPINB3	DCTN6	SERPINB3 + DCTN6	C-N
	negative	SERPINB3	DCTN6	SERPINB3 + DCTN6	C-C
	negative	DCTN6	SERPINB3	SERPINB3 + DCTN6	N-N
	negative	DCTN6	SERPINB3	SERPINB3 + DCTN6	C-N
	negative	DCTN6	SERPINB3	SERPINB3 + DCTN6	N-C
	negative	DCTN6	SERPINB3	SERPINB3 + DCTN6	C-C
	negative	SHMT2	STAC3	SHMT2 + STAC3	N-N
	negative	SHMT2	STAC3	SHMT2 + STAC3	N-C
	negative	SHMT2	STAC3	SHMT2 + STAC3	C-N
	negative	SHMT2	STAC3	SHMT2 + STAC3	C-C
	negative	STAC3	SHMT2	SHMT2 + STAC3	N-N
	negative	STAC3	SHMT2	SHMT2 + STAC3	C-N
	negative	STAC3	SHMT2	SHMT2 + STAC3	N-C
	negative	STAC3	SHMT2	SHMT2 + STAC3	C-C
	negative	SLC25A6	ZNF213	SLC25A6 + ZNF213	N-N
	negative	SLC25A6	ZNF213	SLC25A6 + ZNF213	N-C
	negative	SLC25A6	ZNF213	SLC25A6 + ZNF213	C-N
	negative	SLC25A6	ZNF213	SLC25A6 + ZNF213	C-C
	negative	ZNF213	SLC25A6	SLC25A6 + ZNF213	N-N
	negative	ZNF213	SLC25A6	SLC25A6 + ZNF213	C-N
	negative	ZNF213	SLC25A6	SLC25A6 + ZNF213	N-C
	negative	ZNF213	SLC25A6	SLC25A6 + ZNF213	C-C
	negative	SLC6A1	TM4SF4	SLC6A1 + TM4SF4	N-N
	negative	SLC6A1	TM4SF4	SLC6A1 + TM4SF4	N-C
	negative	SLC6A1	TM4SF4	SLC6A1 + TM4SF4	C-N
	negative	SLC6A1	TM4SF4	SLC6A1 + TM4SF4	C-C
	negative	TM4SF4	SLC6A1	SLC6A1 + TM4SF4	N-N
	negative	TM4SF4	SLC6A1	SLC6A1 + TM4SF4	C-N
	negative	TM4SF4	SLC6A1	SLC6A1 + TM4SF4	N-C
	negative	TM4SF4	SLC6A1	SLC6A1 + TM4SF4	C-C

### Sheet: clustering results
	Supplementary Table 3 - Sheet 2: Supervised classification of direct and not-direct interaction clusters.
	Protein A	Protein B	interaction	orientation	structure-based classification	cluster	prediction
	ABRAXAS2	ABRAXAS2	ABRAXAS2+ABRAXAS2	N-N	direct interaction	not-direct interaction	FALSE
	ABRAXAS2	BABAM1	ABRAXAS2+BABAM1	N-N	indirect association	not-direct interaction	TRUE
	BABAM1	BABAM2	BABAM1+BABAM2	C-N	direct interaction	direct interaction	TRUE
	BABAM1	BABAM2	BABAM1+BABAM2	N-N	direct interaction	direct interaction	TRUE
	ABRAXAS2	BRCC3	BRCC3+ABRAXAS2	N-C	direct interaction	direct interaction	TRUE
	ABRAXAS2	BRCC3	BRCC3+ABRAXAS2	N-N	direct interaction	direct interaction	TRUE
	BRCC3	ABRAXAS2	BRCC3+ABRAXAS2	N-N	direct interaction	direct interaction	TRUE
	BRCC3	BABAM1	BRCC3+BABAM1	N-C	indirect association	not-direct interaction	TRUE
	BRCC3	BABAM1	BRCC3+BABAM1	N-N	indirect association	not-direct interaction	TRUE
	BRCC3	BABAM2	BRCC3+BABAM2	N-N	direct interaction	not-direct interaction	FALSE
	BRCC3	BRCC3	BRCC3+BRCC3	N-N	direct interaction	direct interaction	TRUE
	BRCC3	SHMT2	BRCC3+SHMT2	N-N	direct interaction	direct interaction	TRUE
	SHMT2	BRCC3	BRCC3+SHMT2	N-N	direct interaction	not-direct interaction	FALSE
	DSN1	NSL1	DSN1+NSL1	C-C	direct interaction	direct interaction	TRUE
	DSN1	NSL1	DSN1+NSL1	C-N	direct interaction	direct interaction	TRUE
	DSN1	NSL1	DSN1+NSL1	N-C	direct interaction	direct interaction	TRUE
	DSN1	NSL1	DSN1+NSL1	N-N	direct interaction	direct interaction	TRUE
	NSL1	DSN1	DSN1+NSL1	C-C	direct interaction	not-direct interaction	FALSE
	NSL1	DSN1	DSN1+NSL1	N-N	direct interaction	not-direct interaction	FALSE
	DSN1	PMF1	DSN1+PMF1	C-C	direct interaction	not-direct interaction	FALSE
	LAMTOR1	LAMTOR2	LAMTOR1+LAMTOR2	C-C	direct interaction	direct interaction	TRUE
	LAMTOR1	LAMTOR2	LAMTOR1+LAMTOR2	C-N	direct interaction	direct interaction	TRUE
	LAMTOR1	LAMTOR2	LAMTOR1+LAMTOR2	N-C	direct interaction	direct interaction	TRUE
	LAMTOR1	LAMTOR2	LAMTOR1+LAMTOR2	N-N	direct interaction	direct interaction	TRUE
	LAMTOR2	LAMTOR1	LAMTOR1+LAMTOR2	C-C	direct interaction	direct interaction	TRUE
	LAMTOR2	LAMTOR1	LAMTOR1+LAMTOR2	C-N	direct interaction	not-direct interaction	FALSE
	LAMTOR2	LAMTOR1	LAMTOR1+LAMTOR2	N-C	direct interaction	direct interaction	TRUE
	LAMTOR2	LAMTOR1	LAMTOR1+LAMTOR2	N-N	direct interaction	not-direct interaction	FALSE
	LAMTOR1	LAMTOR4	LAMTOR1+LAMTOR4	C-C	direct interaction	not-direct interaction	FALSE
	LAMTOR1	LAMTOR4	LAMTOR1+LAMTOR4	C-N	direct interaction	not-direct interaction	FALSE
	LAMTOR1	LAMTOR4	LAMTOR1+LAMTOR4	N-C	direct interaction	not-direct interaction	FALSE
	LAMTOR1	LAMTOR4	LAMTOR1+LAMTOR4	N-N	direct interaction	not-direct interaction	FALSE
	LAMTOR4	LAMTOR1	LAMTOR1+LAMTOR4	C-C	direct interaction	direct interaction	TRUE
	LAMTOR4	LAMTOR1	LAMTOR1+LAMTOR4	C-N	direct interaction	not-direct interaction	FALSE
	LAMTOR4	LAMTOR1	LAMTOR1+LAMTOR4	N-C	direct interaction	not-direct interaction	FALSE
	LAMTOR4	LAMTOR1	LAMTOR1+LAMTOR4	N-N	direct interaction	not-direct interaction	FALSE
	LAMTOR1	RRAGC	LAMTOR1+RRAGC	N-C	direct interaction	not-direct interaction	FALSE
	RRAGC	LAMTOR1	LAMTOR1+RRAGC	C-N	direct interaction	not-direct interaction	FALSE
	RRAGC	LAMTOR1	LAMTOR1+RRAGC	N-N	direct interaction	not-direct interaction	FALSE
	LAMTOR1	LAMTOR3	LAMTOR3+LAMTOR1	C-C	direct interaction	not-direct interaction	FALSE
	LAMTOR1	LAMTOR3	LAMTOR3+LAMTOR1	C-N	direct interaction	not-direct interaction	FALSE
	LAMTOR1	LAMTOR3	LAMTOR3+LAMTOR1	N-C	direct interaction	direct interaction	TRUE
	LAMTOR1	LAMTOR3	LAMTOR3+LAMTOR1	N-N	direct interaction	direct interaction	TRUE
	LAMTOR3	LAMTOR1	LAMTOR3+LAMTOR1	C-C	direct interaction	direct interaction	TRUE
	LAMTOR3	LAMTOR1	LAMTOR3+LAMTOR1	C-N	direct interaction	direct interaction	TRUE
	LAMTOR3	LAMTOR1	LAMTOR3+LAMTOR1	N-C	direct interaction	not-direct interaction	FALSE
	LAMTOR3	LAMTOR1	LAMTOR3+LAMTOR1	N-N	direct interaction	direct interaction	TRUE
	LAMTOR2	LAMTOR3	LAMTOR3+LAMTOR2	C-C	direct interaction	direct interaction	TRUE
	LAMTOR2	LAMTOR3	LAMTOR3+LAMTOR2	C-N	direct interaction	direct interaction	TRUE
	LAMTOR2	LAMTOR3	LAMTOR3+LAMTOR2	N-C	direct interaction	direct interaction	TRUE
	LAMTOR2	LAMTOR3	LAMTOR3+LAMTOR2	N-N	direct interaction	direct interaction	TRUE
	LAMTOR3	LAMTOR2	LAMTOR3+LAMTOR2	C-C	direct interaction	direct interaction	TRUE
	LAMTOR3	LAMTOR2	LAMTOR3+LAMTOR2	C-N	direct interaction	direct interaction	TRUE
	LAMTOR3	LAMTOR2	LAMTOR3+LAMTOR2	N-C	direct interaction	direct interaction	TRUE
	LAMTOR3	LAMTOR2	LAMTOR3+LAMTOR2	N-N	direct interaction	direct interaction	TRUE
	LAMTOR3	LAMTOR4	LAMTOR3+LAMTOR4	C-C	direct interaction	not-direct interaction	FALSE
	LAMTOR3	LAMTOR4	LAMTOR3+LAMTOR4	C-N	direct interaction	not-direct interaction	FALSE
	LAMTOR3	LAMTOR4	LAMTOR3+LAMTOR4	N-N	direct interaction	not-direct interaction	FALSE
	LAMTOR4	LAMTOR3	LAMTOR3+LAMTOR4	C-C	direct interaction	not-direct interaction	FALSE
	LAMTOR4	LAMTOR3	LAMTOR3+LAMTOR4	N-C	direct interaction	not-direct interaction	FALSE
	LAMTOR4	LAMTOR3	LAMTOR3+LAMTOR4	N-N	direct interaction	not-direct interaction	FALSE
	LAMTOR3	RRAGC	LAMTOR3+RRAGC	C-C	direct interaction	not-direct interaction	FALSE
	LAMTOR3	RRAGC	LAMTOR3+RRAGC	C-N	direct interaction	not-direct interaction	FALSE
	LAMTOR3	RRAGC	LAMTOR3+RRAGC	N-C	direct interaction	not-direct interaction	FALSE
	RRAGC	LAMTOR3	LAMTOR3+RRAGC	C-C	direct interaction	not-direct interaction	FALSE
	RRAGC	LAMTOR3	LAMTOR3+RRAGC	C-N	direct interaction	direct interaction	TRUE
	RRAGC	LAMTOR3	LAMTOR3+RRAGC	N-C	direct interaction	not-direct interaction	FALSE
	RRAGC	LAMTOR3	LAMTOR3+RRAGC	N-N	direct interaction	not-direct interaction	FALSE
	LAMTOR2	LAMTOR4	LAMTOR4+LAMTOR2	C-C	indirect association	not-direct interaction	TRUE
	LAMTOR2	LAMTOR4	LAMTOR4+LAMTOR2	N-C	indirect association	not-direct interaction	TRUE
	LAMTOR4	LAMTOR2	LAMTOR4+LAMTOR2	C-C	indirect association	not-direct interaction	TRUE
	LAMTOR4	LAMTOR2	LAMTOR4+LAMTOR2	C-N	indirect association	not-direct interaction	TRUE
	LAMTOR4	LAMTOR2	LAMTOR4+LAMTOR2	N-C	indirect association	not-direct interaction	TRUE
	RRAGC	LAMTOR4	LAMTOR4+RRAGC	N-C	indirect association	not-direct interaction	TRUE
	DSN1	MIS12	MIS12+DSN1	C-C	direct interaction	not-direct interaction	FALSE
	DSN1	MIS12	MIS12+DSN1	N-C	direct interaction	not-direct interaction	FALSE
	MIS12	DSN1	MIS12+DSN1	C-C	direct interaction	not-direct interaction	FALSE
	MIS12	NSL1	MIS12+NSL1	C-C	direct interaction	not-direct interaction	FALSE
	MIS12	NSL1	MIS12+NSL1	C-N	direct interaction	not-direct interaction	FALSE
	MIS12	NSL1	MIS12+NSL1	N-C	direct interaction	not-direct interaction	FALSE
	MIS12	NSL1	MIS12+NSL1	N-N	direct interaction	not-direct interaction	FALSE
	NSL1	MIS12	MIS12+NSL1	C-C	direct interaction	not-direct interaction	FALSE
	MIS12	PMF1	MIS12+PMF1	C-C	direct interaction	direct interaction	TRUE
	MIS12	PMF1	MIS12+PMF1	C-N	direct interaction	direct interaction	TRUE
	MIS12	PMF1	MIS12+PMF1	N-C	direct interaction	direct interaction	TRUE
	MIS12	PMF1	MIS12+PMF1	N-N	direct interaction	not-direct interaction	FALSE
	PMF1	MIS12	MIS12+PMF1	N-C	direct interaction	not-direct interaction	FALSE
	PMF1	MIS12	MIS12+PMF1	N-N	direct interaction	direct interaction	TRUE
	LAMTOR1	RRAGA	RRAGA+LAMTOR1	C-C	direct interaction	not-direct interaction	FALSE
	LAMTOR1	RRAGA	RRAGA+LAMTOR1	C-N	direct interaction	not-direct interaction	FALSE
	LAMTOR1	RRAGA	RRAGA+LAMTOR1	N-C	direct interaction	not-direct interaction	FALSE
	RRAGA	LAMTOR1	RRAGA+LAMTOR1	C-C	direct interaction	not-direct interaction	FALSE
	RRAGA	LAMTOR1	RRAGA+LAMTOR1	N-C	direct interaction	not-direct interaction	FALSE
	LAMTOR2	RRAGA	RRAGA+LAMTOR2	C-N	direct interaction	not-direct interaction	FALSE
	LAMTOR2	RRAGA	RRAGA+LAMTOR2	N-C	direct interaction	not-direct interaction	FALSE
	LAMTOR2	RRAGA	RRAGA+LAMTOR2	N-N	direct interaction	not-direct interaction	FALSE
	RRAGA	LAMTOR2	RRAGA+LAMTOR2	N-C	direct interaction	not-direct interaction	FALSE
	LAMTOR3	RRAGA	RRAGA+LAMTOR3	C-C	indirect association	not-direct interaction	TRUE
	LAMTOR3	RRAGA	RRAGA+LAMTOR3	N-C	indirect association	not-direct interaction	TRUE
	LAMTOR4	RRAGA	RRAGA+LAMTOR4	C-C	indirect association	not-direct interaction	TRUE
	RRAGA	RRAGC	RRAGA+RRAGC	C-C	direct interaction	direct interaction	TRUE
	RRAGA	RRAGC	RRAGA+RRAGC	C-N	direct interaction	direct interaction	TRUE
	RRAGA	RRAGC	RRAGA+RRAGC	N-C	direct interaction	direct interaction	TRUE
	RRAGA	RRAGC	RRAGA+RRAGC	N-N	direct interaction	direct interaction	TRUE
	RRAGC	RRAGA	RRAGA+RRAGC	C-C	direct interaction	direct interaction	TRUE
	RRAGC	RRAGA	RRAGA+RRAGC	C-N	direct interaction	direct interaction	TRUE
	RRAGC	RRAGA	RRAGA+RRAGC	N-C	direct interaction	direct interaction	TRUE
	RRAGC	RRAGA	RRAGA+RRAGC	N-N	direct interaction	direct interaction	TRUE
	LAMTOR2	RRAGC	RRAGC+LAMTOR2	C-C	direct interaction	not-direct interaction	FALSE
	LAMTOR2	RRAGC	RRAGC+LAMTOR2	C-N	direct interaction	not-direct interaction	FALSE
	LAMTOR2	RRAGC	RRAGC+LAMTOR2	N-C	direct interaction	not-direct interaction	FALSE
	RRAGC	LAMTOR2	RRAGC+LAMTOR2	C-C	direct interaction	not-direct interaction	FALSE
	RRAGC	LAMTOR2	RRAGC+LAMTOR2	C-N	direct interaction	not-direct interaction	FALSE
	RRAGC	LAMTOR2	RRAGC+LAMTOR2	N-C	direct interaction	direct interaction	TRUE
	RRAGC	LAMTOR2	RRAGC+LAMTOR2	N-N	direct interaction	not-direct interaction	FALSE
	SHMT2	SHMT2	SHMT2+SHMT2	C-C	direct interaction	direct interaction	TRUE
	SHMT2	SHMT2	SHMT2+SHMT2	N-N	direct interaction	direct interaction	TRUE
