## Supplementary Tables 1-9 and Source Data for "A quantitative mapping approach to identify direct interactions within complexomes": Supplementary Table 4.xlsx

### Sheet: Supplementary Table 4
	Supplementary Table 4: Surface and interface areas (Å2) between directly interacting proteins in the LAMTOR, BRISC and MIS12 complexes. All information are obtained from PDBePISA26 (pdbe.org/pisa). Surface Å2 is the total solvent accessible surface area in square Ångstroms. Interface area in Å2, calculated as difference in total accessible surface areas of isolated and interfacing structures divi…
	Protein A	Surface A [Å2]	Protein B	Surface B [Å2]	interface area [Å2]	ΔiG kcal/mol	ΔiG P-value
	LAMTOR2	7700	LAMTOR3	7013	1272.2	-21.2	0.047
	RRAGC	8326	RRAGA	6931	1174.1	-17.1	0.206
	LAMTOR4	7047	LAMTOR5	5928	1042.7	-15.1	0.149
	LAMTOR1	12563	LAMTOR3	7013	1036.9	-13.7	0.361
	LAMTOR1	12563	LAMTOR4	7047	980.4	-17.2	0.198
	LAMTOR1	12563	LAMTOR5	5928	925.3	-16.6	0.267
	RRAGC	8326	LAMTOR1	12563	799.1	-14.3	0.234
	LAMTOR1	12563	LAMTOR2	7700	775	-11.4	0.304
	RRAGA	6931	LAMTOR2	7700	564.8	-6	0.354
	LAMTOR5	5928	LAMTOR2	7700	438.4	-8.1	0.169
	LAMTOR5	5928	LAMTOR3	7013	391.6	0.6	0.8
	RRAGC	8326	LAMTOR2	7700	309.4	-4.1	0.359
	RRAGA	6931	LAMTOR1	12563	239.7	-4.3	0.338
	LAMTOR4	7047	LAMTOR3	7013	34.2	-0.4	0.492
	RRAGC	8326	LAMTOR3	7013	29.5	-0.2	0.613
	ABRAXAS2	19110	BRCC3	15669	4313.4	-53.5	0.033
	ABRAXAS2	19110	BRCC3	15665	4312.9	-53.5	0.034
	SHMT2	20758	SHMT2	20760	3239.4	-26.5	0.066
	BABAM2	19805	BABAM1	11237	1401.1	-19.7	0.043
	BABAM2	19797	BABAM1	11223	1397.4	-19.7	0.044
	ABRAXAS2	19110	BABAM2	19805	1141.2	-7.4	0.23
	ABRAXAS2	19110	BABAM2	19797	1139.1	-7.3	0.235
	ABRAXAS2	19110	ABRAXAS2	19110	1129.7	-21.2	0.023
	BRCC3	15665	BRCC3	15669	417.1	-11.9	0.01
	ABRAXAS2	19110	BRCC3	15669	412.6	-2.7	0.526
	ABRAXAS2	19110	BRCC3	15665	412.4	-2.6	0.528
	BRCC3	15665	SHMT2	20758	361.3	-1.1	0.592
	BRCC3	15669	SHMT2	20760	357.2	-1	0.599
	ABRAXAS2	19110	SHMT2	20758	332.8	-5.5	0.14
	ABRAXAS2	19110	SHMT2	20760	330.3	-5.5	0.141
	BABAM2	19805	SHMT2	20760	314.7	-0.5	0.566
	BABAM2	19797	SHMT2	20758	312.1	-0.5	0.549
	BRCC3	15669	BABAM2	19805	142.6	-1.9	0.157
	BRCC3	15665	BABAM2	19797	141.8	-2	0.157
	PMF1	15380	MIS12	17464	4261.6	-88.1	0.022
	PMF1	15230	MIS12	17579	4189.6	-88.5	0.018
	NSL1	10679	DSN1	10281	2019.8	-43.4	0.318
	NSL1	10425	DSN1	10305	1928.8	-41.1	0.296
	NSL1	10679	MIS12	17579	1931.2	-28.2	0.655
	NSL1	10425	MIS12	17464	1835.1	-33.5	0.48
	DSN1	10305	MIS12	17464	1242.7	-23.4	0.213
	DSN1	10281	MIS12	17579	1199.4	-24.6	0.155
	DSN1	10305	PMF1	15380	1129.6	-17.2	0.397
	DSN1	10281	PMF1	15230	1121.5	-18.5	0.344
	CENPC	2351	MIS12	17579	720.4	-7.9	0.431
	CENPC	2026	MIS12	17464	689.1	-7.6	0.534
	NSL1	10679	PMF1	15230	503.1	-9.8	0.25
	NSL1	10425	PMF1	15380	490.4	-9.3	0.351
	CENPC	2351	NSL1	10679	296.3	1.5	0.835
	CENPC	2026	NSL1	10425	275.7	-0.1	0.796
	PMF1	15230	PMF1	15380	295.4	4.6	0.967
	CENPC	2026	DSN1	10305	172.8	-5	0.218
	CENPC	2351	DSN1	10281	148.9	-3.2	0.319
	NSL1	10425	NSL1	10679	91.7	3.5	0.968
	MIS12	17579	MIS12	17464	61.4	1.5	0.887
	PMF1	15380	MIS12	17579	35.7	0.5	0.822
	PMF1	15230	MIS12	17464	34.8	0.6	0.818
	LAMTOR3	7013	LAMTOR2	7700	1272.2	-21.2	0.047
	RRAGA	6931	RRAGC	8326	1174.1	-17.1	0.206
	LAMTOR5	5928	LAMTOR4	7047	1042.7	-15.1	0.149
	LAMTOR3	7013	LAMTOR1	12563	1036.9	-13.7	0.361
	LAMTOR4	7047	LAMTOR1	12563	980.4	-17.2	0.198
	LAMTOR5	5928	LAMTOR1	12563	925.3	-16.6	0.267
	LAMTOR1	12563	RRAGC	8326	799.1	-14.3	0.234
	LAMTOR2	7700	LAMTOR1	12563	775	-11.4	0.304
	LAMTOR2	7700	RRAGA	6931	564.8	-6	0.354
	LAMTOR2	7700	LAMTOR5	5928	438.4	-8.1	0.169
	LAMTOR3	7013	LAMTOR5	5928	391.6	0.6	0.8
	LAMTOR2	7700	RRAGC	8326	309.4	-4.1	0.359
	LAMTOR1	12563	RRAGA	6931	239.7	-4.3	0.338
	LAMTOR3	7013	LAMTOR4	7047	34.2	-0.4	0.492
	LAMTOR3	7013	RRAGC	8326	29.5	-0.2	0.613
	BRCC3	15669	ABRAXAS2	19110	4313.4	-53.5	0.033
	BRCC3	15665	ABRAXAS2	19110	4312.9	-53.5	0.034
	SHMT2	20760	SHMT2	20758	3239.4	-26.5	0.066
	BABAM1	11237	BABAM2	19805	1401.1	-19.7	0.043
	BABAM1	11223	BABAM2	19797	1397.4	-19.7	0.044
	BABAM2	19805	ABRAXAS2	19110	1141.2	-7.4	0.23
	BABAM2	19797	ABRAXAS2	19110	1139.1	-7.3	0.235
	ABRAXAS2	19110	ABRAXAS2	19110	1129.7	-21.2	0.023
	BRCC3	15669	BRCC3	15665	417.1	-11.9	0.01
	BRCC3	15669	ABRAXAS2	19110	412.6	-2.7	0.526
	BRCC3	15665	ABRAXAS2	19110	412.4	-2.6	0.528
	SHMT2	20758	BRCC3	15665	361.3	-1.1	0.592
	SHMT2	20760	BRCC3	15669	357.2	-1	0.599
	SHMT2	20758	ABRAXAS2	19110	332.8	-5.5	0.14
	SHMT2	20760	ABRAXAS2	19110	330.3	-5.5	0.141
	SHMT2	20760	BABAM2	19805	314.7	-0.5	0.566
	SHMT2	20758	BABAM2	19797	312.1	-0.5	0.549
	BABAM2	19805	BRCC3	15669	142.6	-1.9	0.157
	BABAM2	19797	BRCC3	15665	141.8	-2	0.157
	MIS12	17464	PMF1	15380	4261.6	-88.1	0.022
	MIS12	17579	PMF1	15230	4189.6	-88.5	0.018
	DSN1	10281	NSL1	10679	2019.8	-43.4	0.318
	DSN1	10305	NSL1	10425	1928.8	-41.1	0.296
	MIS12	17579	NSL1	10679	1931.2	-28.2	0.655
	MIS12	17464	NSL1	10425	1835.1	-33.5	0.48
	MIS12	17464	DSN1	10305	1242.7	-23.4	0.213
	MIS12	17579	DSN1	10281	1199.4	-24.6	0.155
	PMF1	15380	DSN1	10305	1129.6	-17.2	0.397
	PMF1	15230	DSN1	10281	1121.5	-18.5	0.344
	MIS12	17579	CENPC	2351	720.4	-7.9	0.431
	MIS12	17464	CENPC	2026	689.1	-7.6	0.534
	PMF1	15230	NSL1	10679	503.1	-9.8	0.25
	PMF1	15380	NSL1	10425	490.4	-9.3	0.351
	NSL1	10679	CENPC	2351	296.3	1.5	0.835
	NSL1	10425	CENPC	2026	275.7	-0.1	0.796
	PMF1	15380	PMF1	15230	295.4	4.6	0.967
	DSN1	10305	CENPC	2026	172.8	-5	0.218
	DSN1	10281	CENPC	2351	148.9	-3.2	0.319
	NSL1	10679	NSL1	10425	91.7	3.5	0.968
	MIS12	17464	MIS12	17579	61.4	1.5	0.887
	MIS12	17579	PMF1	15380	35.7	0.5	0.822
	MIS12	17464	PMF1	15230	34.8	0.6	0.818
