## Supplementary Tables 1-9 and Source Data for "A quantitative mapping approach to identify direct interactions within complexomes": Supplementary Table 5.xlsx

### Sheet: Supplementary Table 5
	Supplementary Table 3: Names of protein complexes, protein subunits, and PDB IDs used in this study. The amino acid sequences of the proteins used for binary PPI mapping or in the PDB structures are indicated.
	Gene Symbol	Complex Name	PDB ID	PMID	Uniprot ID	ORF Sequence	Length (ORF)	PDB	Length (PDB)
	RRAGA	LAMTOR	6ehr	28935770	Q7L523	MPNTAMKKKVLLMGKSGSGKTSMRSIIFANYIARDTRRLGATIDVEHSHVRFLGNLVLNLWDCGGQDTFMENYFTSQRDNIFRNVEVLIYVFDVESRELEKDMHYYQSCLEAILQNSPDAKIFCLVHKMDLVQEDQRDLIFKEREEDLRRLSRPLECACFRTSIWDETLYKAWSSIVYQLIPNVQQLEMNLRNFAQIIEADEVLLFERATFLVISHYQCKEQRDVHRFEKISNIIKQFKLSCSKLAASFQSMEVRNSNFAAFIDIFTSNTYVMVVMSDPSIPSAATLINIRNARKHFEKLERVDGPKHSLLMR	313	GNVQQLEMNLRNFAQIIEADEVLLFERATFLVISHYQCKEQRDVHRFEKISNIIKQFKLSCSKLAASFQSMEVRNSNFAAFIDIFTSNTYVMVVMSDPSIPSAATLINIRNARKHFEKLERVDGPKHSLLMR	132
	LAMTOR3				Q9UHA4	MADDLKRFLYKKLPSVEGLHAIVVSDRDGVPVIKVANDNAPEHALRPGFLSTFALATDQGSKLGLSKNKSIICYYNTYQVVQFNRLPLVVSFIASSSANTGLIVSLEKELAPLFEELRQVVEVS	124	GAHMADDLKRFLYKKLPSVEGLHAIVVSDRDGVPVIKVANDNAPEHALRPGFLSTFALATDQGSKLGLSKNKSIICYYNTYQVVQFNRLPLVVSFIASSSANTGLIVSLEKELAPLFEELRQVVEVS	127
	LAMTOR1				Q6IAA8	MGCCYSSENEDSDQDREERKLLLDPSSPPTKALNGAEPNYHSLPSARTDEQALLSSILAKTASNIIDVSAADSQGMEQHEYMDRARQYSTRLAVLSSSLTHWKKLPPLPSLTSQPHQVLASEPIPFSDLQQVSRIAAYAYSALSQIRVDAKEELVVQFGIP	161	SLMTLLLDPSSPPTKALNGAEPNYHSLPSARTDEQALLSSILAKTASNIIDVSAADSQGMEQHEYMDRARQYSTRLAVLSSSLTHWKKLPPLPSLTSQPHQVLASEPIPFSDLQQVSRIAAYAYSALSQIRVDAKEELVVQFGIP	145
	LAMTOR4				Q0VGL1	MTSALTQGLERIPDQLGYLVLSEGAVLASSGDLENDEQAASAISELVSTACGFRLHRGMNVPFKRLSVVFGEHTLLVTVSGQRVFVVKRQNRGREPIDV	99	MTSALTQGLERIPDQLGYLVLSEGAVLASSGDLENDEQAASAISELVSTACGFRLHRGMNVPFKRLSVVFGEHTLLVTVSGQRVFVVKRQNRGREPIDV	99
	RRAGC				Q9HB90	MSLQYGAEETPLAGSYGAADSFPKDFGYGVEEEEEEAAAAGGGVGAGAGGGCGPGGADSSKPRILLMGLRRSGKSSIQKVVFHKMSPNETLFLESTNKIYKDDISNSSFVNFQIWDFPGQMDFFDPTFDYEMIFRGTGALIYVIDAQDDYMEALTRLHITVSKAYKVNPDMNFEVFIHKVDGLSDDHKIETQRDIHQRANDDLADAGLEKLHLSFYLTSIYDHSIFEAFSKVVQKLIPQLPTLENLLNIFISNSGIEKAFLFDVVSKIYIATDSSPVDMQSYELCCDMIDVVIDVSCIYGLKEDGSGSAYDKESMAIIKLNNTTVLYLKEVTKFLALVCILREESFERKGLIDYNFHCFRKAIHEVFEVGVTSHRSCGHQTSASSLKALTHNGTPRNAI	399	MGQLPTLENLLNIFISNSGIEKAFLFDVVSKIYIATDSSPVDMQSYELCCDMIDVVIDVSCIYGLKEDGSGSAYDKESMAIIKLNNTTVLYLKEVTKFLALVCILREESFERKGLIDYNFHCFRKAIHEVFEVGVTSHRSCGHQTSASSLKALTHNGTPRNAI	163
	LAMTOR2				Q9Y2Q5	MLRPKALTQVLSQANTGGVQSTLLLNNEGSLLAYSGYGDTDARVTAAIASNIWAAYDRNGNQAFNEDNLKFILMDCMEGRVAITRVANLLLCMYAKETVGFGMLKAKAQALVQYLEEPLTQVAAS	125	MGLRPKALTQVLSQANTGGVQSTLLLNNEGSLLAYSGYGDTDARVTAAIASNIWAAYDRNGNQAFNEDNLKFILMDCMEGRVAITRVANLLLCMYAKETVGFGMLKAKAQALVQYLEEPLTQVAAS	126
	MIS12	MIS12	5lsj	27881301	Q9H081	MSVDPMTYEAQFFGFTPQTCMLRIYIAFQDYLFEVMQAVEQVILKKLDGIPDCDISPVQIRKCTEKFLCFMKGHFDNLFSKMEQLFLQLILRIPSNILLPEDKCKETPYSEEDFQHLQKEIEQLQEKYKTELCTKQALLAELEEQKIVQAKLKQTLTFFDELHNVGRDHGTSDFRESLVSLVQNSRKLQNIRDNVEKESKRLKIS	205	MSVDPMTYEAQFFGFTPQTCMLRIYIAFQDYLFEVMQAVEQVILKKLDGIPDCDISPVQIRKCTEKFLCFMKGHFDNLFSKMEQLFLQLILRIPSNILLPEDKCKETPYSEEDFQHLQKEIEQLQEKYKTELCTKQALLAELEEQKIVQAKLKQTLTFFDELHNVGRDHGTSDFRESLVSLVQNSRKLQNIRDNVEKESKRLKIS	205
	DSN1				Q9H410	MTSVTRSEIIDEKGPVMSKTHDHQLESSLSPVEVFAKTSASLEMNQGVSEERIHLGSSPKKGGNCDLSHQERLQSKSLHLSPQEQSASYQDRRQSWRRASMKETNRRKSLHPIHQGITELSRSISVDLAESKRLGCLLLSSFQFSIQKLEPFLRDTKGFSLESFRAKASSLSEELKHFADGLETDGTLQKCFEDSNGKASDFSLEASVAEMKEYITKFSLERQTWDQLLLHYQQEAKEILSRGSTEAKITEVKVEPMTYLGSSQNEVLNTKPDYQKILQNQSKVFDCMELVMDELQGSVKQLQAFMDESTQCFQKVSVQLGKRSMQQLDPSPARKLLKLQLQNPPAIHGSGSGSCQ	356	MGTLQKCFEDSNGKASDFSLEASVAEMKEYITKFSLERQTWDQLLLHYQQEAKEILSRGSTEAKITEVKVEPMTYLGSSQNEVLNTKPDYQKILQNQSKVFDCMELVMDELQGSVKQLQAFMDESTQCFQKVSVQLGKRSMQQLDPSPARKLLKLQLQNPPAIHGSGSGSCQHHHHHH	178
	CENPC1				Q03188	MAASGLDHLKNGYRRRFCRPSRARDINTEQGQNVLEILQDCFEEKSLANDFSTNSTKSVPNSTRKIKDTCIQSPSKECQKSHPKSVPVSSKKKEASLQFVVEPSEATNRSVQAHEVHQKILATDVSSKNTPDSKKISSRNINDHHSEADEEFYLSVGSPSVLLDAKTSVSQNVIPSSAQKRETYTFENSVNMLPSSTEVSVKTKKRLNFDDKVMLKKIEIDNKVSDEEDKTSEGQERKPSGSSQNRIRDSEYEIQRQAKKSFSTLFLETVKRKSESSPIVRHAATAPPHSCPPDDTKLIEDEFIIDESDQSFASRSWITIPRKAGSLKQRTISPAESTALLQGRKSREKHHNILPKTLANDKHSHKPHPVETSQPSDKTVLDTSYALIGETVNNYRSTK…	542	GPLGSMAASGLDHLKNGYRRRFCRPSRARDINTEQGQNVLEILQDCFEEKSLANDFSTNSTKSVPNSTRKIKDTCI	76
	NSL1				Q96IY1	MAGFPELVVLDPPWDKELAAGTESQALVSATPREDFRVRCTSKRAVTEMLQLCGRFVQKLGDALPEEIREPALRDAQWTFESAVQENISINGQAWQEASDNCFMDSDIKVLEDQFDEIIVDIATKRKQYPRKILECVIKTIKAKQEILKQYHPVVHPLDLKYDPDPAPHMENLKCRGETVAKEISEAMKSLPALIEQGEGFSQVLRMQPVIHLQRIHQEVFSSCHRKPDAKPENFITQIETTPTETASRKTSDVVLKRKQTKDCPQRKWYPLRPKKINLDT	281	MGQAWQEASDNCFMDSDIKVLEDQFDEIIVDIATKRKQYPRKILECVIKTIKAKQEILKQYHPVVHPLDLKYDPDPAPHMENLKCRGETVAKEISEAMKSLPALIEQGEGFSQVLR	116
	PMF1				Q6P1K2	MAEASSANLGSGCEEKRHEGSSSESVPPGTTISRVKLLDTMVDTFLQKLVAAGSYQRFTDCYKCFYQLQPAMTQRIYDKFIAQLQTSIREEISDIKEEGNLEAVLNALDKIVEEGKVRKEPAWRPSGIPEKDLHSVIAPYFLQQRDTLRRHVQKQEAENQQLADAVLAGRRQVEELQLQVQAQQQAWQALHREQRELVAVLREPE	205	MTISRVKLLDTMVDTFLQKLVAAGSYQRFTDCYKCFYQLQPAMTQQIYDKFIAQLQTSIREEISDIKEEGNLEAVLNALDKIVEEGKVRKEPAWRPSGIPEKDLHSVMAPYFLQQRDTLRRHVQKQEAENQQLADAVLAGRRQVEELQLQVQAQQQAWQALHREQRELVAVLREPE	176
	BRCC3	BRISC	6h3c	31253574	P46736	MAVQVVQAVQAVHLESDAFLVCLNHALSTEKEEVMGLCIGELNDDTRSDSKFAYTGTEMRTVAEKVDAVRIVHIHSVIILRRSDKRKDRVEISPEQLSAASTEAERLAELTGRPMRVVGWYHSHPHITVWPSHVDVRTQAMYQMMDQGFVGLIFSCFIEDKNTKTGRVLYTCFQSIQAQKSSESLHGPRDFWSSSQHISIEGQKEEERYERIEIPIHIVPHVTIGKVCLESAVELPKILCQEEQDAYRRIHSLTHLDSVTKIHNGSVFTKNLCSQMSAVSGPLLQWLEDRLEQNQQHLQELQQEKEELMQELSSLE	316	MHHHHHHVDENLYFQGGGRMAVQVVQAVQAVHLESDAFLVCLNHALSTEKEEVMGLCIGELNDDTRSDSKFAYTGTEMRTVAEKVDAVRIVHIHSVIILRRSDKRKDRVEISPEQLSAASTEAERLAELTGRPMRVVGWYHSHPHITVWPSHVDVRTQAMYQMMDQGFVGLIFSCFIEDKNTKTGRVLYTCFQSIQAQKSSESLHGPRDFWSSSQHISIEGQKEEERYERIEIPIHIVPHVTIGKVCLESAVELPKILCQEEQDAYRRIHSLTHLDSVTKIHNGSVFTKNLCSQMSAVSGPLLQWLEDRLEQNQQHLQELQQEKEELMQELSSLE	335
	SHMT2				P34897	MLYFSLFWAARPLQRCGQLVRMAIRAQHSNAAQTQTGEANRGWTGQESLSDSDPEMWELLQREKDRQCRGLELIASENFCSRAALEALGSCLNNKYSEGYPGKRYYGGAEVVDEIELLCQRRALEAFDLDPAQWGVNVQPYSGSPANLAVYTALLQPHDRIMGLDLPDGGHLTHGYMSDVKRISATSIFFESMPYKLNPKTGLIDYNQLALTARLFRPRLIIAGTSAYARLIDYARMREVCDEVKAHLLADMAHISGLVAAKVIPSPFKHADIVTTTTHKTLRGARSGLIFYRKGVKAVDPKTGREIPYTFEDRINFAVFPSLQGGPHNHAIAAVAVALKQACTPMFREYSLQVLKNARAMADALLERGYSLVSGGTDNHLVLVDLRPKGLDGARAERV…	504	MGSSHHHHHHSSGLVPRGSGQLVRMAIRAQHSNAAQTQTGEANRGWTGQESLSDSDPEMWELLQREKDRQCRGLELIASENFCSRAALEALGSCLNNKYSEGYPGKRYYGGAEVVDEIELLCQRRALEAFDLDPAQWGVNVQPYSGSPANLAVYTALLQPHDRIMGLDLPDGGHLTHGYMSDVKRISATSIFFESMPYKLNPKTGLIDYNQLALTARLFRPRLIIAGTSAYARLIDYARMREVCDEVKAHLLADMAHISGLVAAKVIPSPFKHADIVTTTTHKTLRGTRSGLIFYRKGVKAVDPKTGREIPYTFEDRINFAVFPSLQGGPHNHAIAAVAVALKQACTPMFREYSLQVLKNARAMADALLERGYSLVSGGTDNHLVLVDLRPKGLDGARA…	507
	ABRAXAS2				Q15018	MSYREQVLHKQLTRILGVPDLVFLLFSFISTANNSTHALEYVLFRPNRRYNQRISLAIPNLGNTSQQEYKVSSVPNTSQSYAKVIKEHGTDFFDKDGVMKDIRAIYQVYNALQEKVQAVCADVEKSERVVESCQAEVNKLRRQITQRKNEKEQERRLQQAVLSRQMPSESLDPAFSPRMPSSGFAAEGRSTLGDAEASDPPPPYSDFHPNNQESTLSHSRMERSVFMPRPQAVGSSNYASTSAGLKYPGSGADLPPPQRAAGDSGEDSDDSDYENLIDPTEPSNSEYSHSKDSRPMAHPDEDPRNTQTSQI	311	MHHHHHHVDENLYFQGGGRMAASISGYTFSAVCFHSANSNADHEGFLLGEVRQEETFSISDSQISNTEFLQVIEIHNHQPCSKLFSFYDYASKVNEESLDRILKDRRKKVIGWYRFRRNTQQQMSYREQVLHKQLTRILGVPDLVFLLFSFISTANNSTHALEYVLFRPNRRYNQRISLAIPNLGNTSQQEYKVSSVPNTSQSYAKVIKEHGTDFFDKDGVMKDIRAIYQVYNALQEKVQAVCADVEKSERVVESCQAEVNKLRRQITQRKNEKEQERRLQQAVLSRQMPSESLDPAFSPRMPSSGFAAEGRSTLGDAEASDPPPPYSDFHPNNQESTLSHSRMERSVFMPRPQAVGSSNYASTSAGLKYPGSGADLPPPQRAAGDSGEDSDDSDYENL…	434
	BABAM1				Q9NWV8	MEVAEPSSPTEEEEEEEEHSAEPRPRTRSNPEGAEDRAVGAQASVGSRSEGEGEAASADDGSLNTSGAGPKSWQVPPPAPEVQIRTPRVNCPEKVIICLDLSEEMSLPKLESFNGSKTNALNVSQKMIEMFVRTKHKIDKSHEFALVVVNDDTAWLSGLTSDPRELCSCLYDLETASCSTFNLEGLFSLIQQKTELPVTENVQTIPPPYVVRTILVYSRPPCQPQFSLTEPMKKMFQCPYFFFDVVYIHNGTEEKEEEMSWKDMFAFMGSLDTKGTSYKYEVALAGPALELHNCMAKLLAHPLQRPCQSHASYSLLEEEDEAIEVEATV	329	MASWSHPQFEKVDENLYFQGGGRMEVAEPSSPTEEEEEEEEHSAEPRPRTRSNPEGAEDRAVGAQASVGSRSEGEGEAASADDGSLNTSGAGPKSWQVPPPAPEVQIRTPRVNCPEKVIICLDLSEEMSLPKLESFNGSKTNALNVSQKMIEMFVRTKHKIDKSHEFALVVVNDDTAWLSGLTSDPRELCSCLYDLETASCSTFNLEGLFSLIQQKTELPVTENVQTIPPPYVVRTILVYSRPPCQPQFSLTEPMKKMFQCPYFFFDVVYIHNGTEEKEEEMSWKDMFAFMGSLDTKGTSYKYEVALAGPALELHNCMAKLLAHPLQRPCQSHASYSLLEEEDEAIEVEATV	352
	BABAM2				Q9NXR7	MSPEVALNRISPMLSPFISSVVRNGKVGLDATNCLRITDLKSGCTSLTPGPNCDRFKLHIPYAGETLKWDIIFNAQYPELPPDFIFGEDAEFLPDPSALQNLASWNPSNPECLLLVVKELVQQYHQFQCSRLRESSRLMFEYQTLLEEPQYGENMEIYAGKKNNWTGEFSARFLLKLPVDFSNIPTYLLKDVNEDPGEDVALLSVSFEDTEATQVYPKLYLSPRIEHALGGSSALHIPAFPGGGCLIDYVPQVCHLLTNKVQYVIQGYHKRREYIAAFLSHFGTGVVEYDAEGFTKLTLLLMWKDFCFLVHIDLPLFFPRDQPTLTFQSVYHFTNSGQLYSQAQKNYPYSPRWDGNEMAKRAKAYFKTFVPQFQEAAFANGKL	383	MHHHHHHVDENLYFQGGGRMSPEVALNRISPMLSPFISSVVRNGKVGLDATNCLRITDLKSGCTSLTPGPNCDRFKLHIPYAGETLKWDIIFNAQYPELPPDFIFGEDAEFLPDPSALQNLASWNPSNPECLLLVVKELVQQYHQFQCSRLRESSRLMFEYQTLLEEPQYGENMEIYAGKKNNWTGEFSARFLLKLPVDFSNIPTYLLKDVNEDPGEDVALLSVSFEDTEATQVYPKLYLSPRIEHALGGSSALHIPAFPGGGCLIDYVPQVCHLLTNKVQYVIQGYHKRREYIAAFLSHFGTGVVEYDAEGFTKLTLLLMWKDFCFLVHIDLPLFFPRDQPTLTFQSVYHFTNSGQLYSQAQKNYPYSPRWDGNEMAKRAKAYFKTFVPQFQEAAFAN…	402
