## Supplementary Tables 1-9 and Source Data for "A quantitative mapping approach to identify direct interactions within complexomes": Supplementary Table 6.xlsx

### Sheet: Supplementary Table 6
	Supplementary Table 6: Characterization of pfam domains
				Proteins Used in This Study			Proteins in PDB
	Complex Name	Symbol	pfam_acc	start	end	evalue	start	end	evalue	pfam
	BRISC	BABAM2	PF06113	8	333	4.9e-143	27	352	5.8e-143	Brain and reproductive organ-expressed protein (BRE)
		BRCC3	PF01398	7	148	9.7e-45	26	167	1.1e-44	JAB1/Mov34/MPN/PAD-1 ubiquitin protease
			PF18110	228	308	6.1e-30	247	327	6.8e-30	BRCC36 C-terminal helical domain
		SHMT2	PF00464	49	448	7.2e-210	52	451	9.7e-210	Serine hydroxymethyltransferase
	LAMTOR	LAMTOR1	PF15454	18	85	1.1e-20	5	69	1.1e-19	Late endosomal/lysosomal adaptor and MAPK and MTOR activator
		LAMTOR2	PF03259	8	94	1.9e-18	9	95	1.9e-18	Roadblock/LC7 domain
		LAMTOR3	PF08923	3	121	2.4e-50	6	124	2.7e-50	Mitogen-activated protein kinase kinase 1 interacting
		RRAGA	PF04670	9	235	6.2e-109	2	54	5.6e-14	Gtr1/RagA G protein conserved region
		RRAGC	PF04670	63	289	1.4e-73	3	53	9.5e-08	Gtr1/RagA G protein conserved region
	MIS12	CENPC1	PF15622	7	292	3.7e-157	12	76	2.6e-38	Kinetochore assembly subunit CENP-C N-terminal
			PF15620	296	539	4.9e-117	N/A			Centromere assembly component CENP-C middle DNMT3B-binding region
		DSN1	PF08202	81	344	4.1e-65	3	160	3.7e-36	Mis12-Mtw1 protein family
		MIS12	PF05859	8	139	1.5e-28	8	139	1.5e-28	Mis12 protein
		NSL1	PF08641	83	196	1.6e-27	14	106	1.6e-25	Kinetochore protein Mis14 like
		PMF1	PF03980	73	170	1.9e-22	44	141	8.1e-23	Nnf1
		Truncated domains
