## Supplementary Tables 1-9 and Source Data for "A quantitative mapping approach to identify direct interactions within complexomes": Supplementary Table 7.xlsx

### Sheet: Supplementary Table 7
	Supplementary Table 7: Structure-based and BRET-interpolated distances for the HTT-HAP40 interaction, and for the intramolecular HTT sensors for HTTQ23 and HTTQ145.
			NL-HTT + PA-mCit-HAP40			NL-HTT-mCit2680			NL-HTT-mCit2680
			HTTQ23	HTTQ145		apo-HTTQ23	apo-HTTQ145		HTTQ23 + HAP40	HTTQ145 + HAP40
	structure-based distance		41.2 Å			68.2 Å			58.6 Å
	BRET ratio		0.151	0.118		0.034	0.021		0.099	0.062
	interpolated distance		52.5 Å	57.8 Å		82.6 Å	92.7 Å		61.4 Å	70.6 Å
