## Supplementary Tables 1-9 and Source Data for "A quantitative mapping approach to identify direct interactions within complexomes": Supplementary Table 8.xlsx

### Sheet: Supplementary Table 8
	Supplementary Table 8: Primer sequences used in this study.
	primer id	primer sequence 5'->3'
	353-FWD	AGAGGACCCAGATCAACGTCCTGGCCGTGCAGGCCATCACCTCACTGGTGCTC
	341-REV	TCGATACCGAACCTGAGCCGGAACCCAGGATCCAGCGGCTGTACAACTCA
	342-FWD	GATCCTGGGTTCCGGCTCAGGTTCGGTATCGAAAGGTGAAGAGCTGTTTA
	343-REV	TGGACGGGGAACCCGAACCTGAGCCACCAGCGGCTGTGACAAATTCAAGA
	340-FWD	CGCTGGTGGCTCAGGTTCGGGTTCCCCGTCCAGCTCAGCCAGGAGGACCC
	354-REV	ACAGGTCGGTCTTGACAAAAAGAACCGGGCGCCCCTGCGCTGACAGCC
