## Supplementary Tables 1-9 and Source Data for "A quantitative mapping approach to identify direct interactions within complexomes": Supplementary Table 9.xlsx

### Sheet: Overview
	Supplementary Table 9: Statistical reports for relevant figures
	Overview of tabs
	Figure	panel	test performed
	4	B	unpaired t-test with Welch's correction (unequal SD assumed), two-tailed
	4	C	unpaired t-test with Welch's correction (unequal SD assumed), two-tailed
	4	D	unpaired t-test with Welch's correction (unequal SD assumed), two-tailed
	4	E	discriminant analysis based on Gaussian finite mixture modeling.
	4	E	classify multivariate observations based on Gaussian finite mixture models
	4	G	pearson correlation
	4	J	comparison of fits by extra sum-of-squares F test
	4	J	sigmoidal least squares regression
	5	B	unpaired t-test, two-tailed
	5	F	two-way ANOVA with Tukey’s multiple comparisons test
	Suppl Fig 7	A	two-sided pearson correlation
	Suppl Fig 7	B	two-sided pearson correlation
	Suppl Fig 7	C	two-sided pearson correlation
	Suppl Fig 7	D	two-sided pearson correlation
	Suppl Fig 7	E	two-sided pearson correlation
	Suppl Fig 7	F	two-sided pearson correlation
	Suppl Fig 7	G	two-sided pearson correlation
	Suppl Fig 7	H	two-sided pearson correlation
	Suppl Fig 7	I	two-sided pearson correlation
	Suppl Fig 8	C	comparison of fits by extra sum-of-squares F test
	Suppl Fig 8	C	sigmoidal least squares regression
	Suppl Fig 8	F	paired t-test, two-tailed

### Sheet: Fig 4B-D
	Statistical significance calculated with GraphPad Prism 9.0
	Figure	panel	assay version	statistical test performed	n - indirect associations	n - direct interactions	t	df	R2	F	F-test p-value	DFn	DFd
	4	B	LuTHy-BRET	unpaired t-test with Welch's correction (unequal SD assumed), two-tailed	52	190	7.062	222.6	0.1830	33.52	<0.0001	189	51
	4	C	LuTHy-LuC	unpaired t-test with Welch's correction (unequal SD assumed), two-tailed	52	190	6.628	200.9	0.1794	110.4	<0.0001	189	51
	4	D	mN2H	unpaired t-test with Welch's correction (unequal SD assumed), two-tailed	56	252	5.677	305.0	0.09557	24.09	<0.0001	251	55

### Sheet: Fig 4E
	Expectation-maximization clustering was performed using R, with the 'mclust' package
	Figure	panel	test performed	R function	modelType	trained classes	class direct interactions: hsPRS-PDB	class not-direct interactions: hsRRS-v2
	4	E	Discriminant analysis based on Gaussian finite mixture modeling.	MclustDA	"EDDA"	direct interactions; not-direct interactions	LuTHy positive hsPRS-PDB pairs: 63	LuTHy positive hsPRS-PDB pairs: 585
	Figure	panel	test performed	R function	interactions classified			direct interactions classified as true-direct	direct interactions classified as not-direct	indirect association classified as true-direct	indirect association classified as not-direct
	4	E	Classify multivariate observations based on Gaussian finite mixture models estimated by MclustDA	predict.MclustDA	LuTHy positive 105 direct interaction pairs and 12 indirect association pairs			47 protein pairs	58 protein pairs	0 protein pairs	12 protein pairs

### Sheet: Fig 4G
	Correlation matrix was calculated using R, with the 'cor' function from the 'stats' package
	Figure	panel	statistical test performed	parameters compared	interactions included	n	interactions excluded	complexes analyzed
	4	G	pearson correlation	cBRET ratio, cLuC ratio, mN2H ratio, interaction interface, protein pair surface	direct interactions	166	inter-complex pairs, indirect associations, separate homodimer interactions	LAMTOR, BRISC, MIS12

### Sheet: Fig 4J
	Statistical significane calculated with GraphPad Prism 9.0
	Figure	panel	statistical test performed	n	null hypothesis	alternative	preferred	F	p-value	DFn	DFd
	4	K	Comparison of fits by extra sum-of-squares F test	78	straight line	sigmoidal	sigmoidal	17.54	< 0.0001	1	75
	Figure	panel	statistical test performed	n	bottom (restraint)	top	IC50	Degrees of freedom	Sum of squares	R squared
	4	K	sigmoidal least squares regression	78	= 0	0.3362	50.48	75	0.9470	0.4949

### Sheet: Fig 5B
	Statistical significane calculated with GraphPad Prism 9.0
	Figure	panel	statistical test performed	n	t	df	R2	F	F-test p-value	DFn	DFd
	5	B	unpaired t-test, two-tailed	3	7.250	4	0.9293	2.442	0.5810	2	2

### Sheet: Fig 5F
	Statistical significane calculated with GraphPad Prism 9.0
	Figure	panel	statistical test performed	n	Source of Variation	Degrees of Freedom	variance explained	F	variance p-value	DFn	DFd
	5	F	two-way ANOVA with Tukey’s multiple comparisons test	3	+/- HAP40	1	77.27%	434.19	< 0.0001	1	8
					polyQ-length	1	17.28%	97.12	< 0.0001	1	8
					interaction	1	4.02%	22.59	0.0014	1	8
					residual (error)	8
					total	11

### Sheet: Suppl Fig 7A-I
	Linear regression fitting was performed in R, using the 'stat_cor' function of the 'ggpubr' package
	Figure	panel	R function	statistical test performed	correlation calculated between	protein pairs included	protein pairs excluded	complexes analyzed	correlation coefficient	p-value	n
	Suppl Fig 7	A	stat_cor	two-sided pearson correlation	cBRET ratio vs interaction interface [Å2]	direct interactions	inter-complex pairs, indirect associations, separate homodimer interactions	LAMTOR, BRISC, MIS12	0.24	0.0017	166
	Suppl Fig 7	B	stat_cor	two-sided pearson correlation	cLuC ratio vs interaction interface [Å2]	direct interactions	inter-complex pairs, indirect associations, separate homodimer interactions	LAMTOR, BRISC, MIS12	0.43	0.000000011	166
	Suppl Fig 7	C	stat_cor	two-sided pearson correlation	mN2H ratio vs interaction interface [Å2]	direct interactions	inter-complex pairs, indirect associations, separate homodimer interactions	LAMTOR, BRISC, MIS12	0.43	0.000016	166
	Suppl Fig 7	D	stat_cor	two-sided pearson correlation	cBRET ratio vs protein pair surface [Å2]	direct interactions	inter-complex pairs, indirect associations, separate homodimer interactions	LAMTOR, BRISC, MIS12	-0.32	0.000035	166
	Suppl Fig 7	E	stat_cor	two-sided pearson correlation	cLuC ratio vs protein pair surface [Å2]	direct interactions	inter-complex pairs, indirect associations, separate homodimer interactions	LAMTOR, BRISC, MIS12	-0.076	0.33	166
	Suppl Fig 7	F	stat_cor	two-sided pearson correlation	mN2H ratio vs protein pair surface [Å2]	direct interactions	inter-complex pairs, indirect associations, separate homodimer interactions	LAMTOR, BRISC, MIS12	-0.11	0.17	166
	Suppl Fig 7	G	stat_cor	two-sided pearson correlation	cBRET ratio vs distance [Å]	direct interactions, indirect associations	inter-complex pairs, separate homodimer interactions	LAMTOR, BRISC, MIS12	-0.22	0.00075	166
	Suppl Fig 7	H	stat_cor	two-sided pearson correlation	cLuC ratio vs distance[Å]	direct interactions, indirect associations	inter-complex pairs, separate homodimer interactions	LAMTOR, BRISC, MIS12	-0.0096	0.88	166
	Suppl Fig 7	I	stat_cor	two-sided pearson correlation	mN2H ratio vs distance [Å]	direct interactions, indirect associations	inter-complex pairs, separate homodimer interactions	LAMTOR, BRISC, MIS12	-0.083	0.15	166

### Sheet: Suppl Fig 8C
	Statistical significane calculated with GraphPad Prism 9.0
	Figure	panel	statistical test performed	n	null hypothesis	alternative	preferred	F	p-value	DFn	DFd
	Suppl Fig 8	C	Comparison of fits by extra sum-of-squares F test	44	straight line	sigmoidal	sigmoidal	4.925	0.0321	1	41
	Figure	panel	statistical test performed	n	bottom (restraint)	top	IC50	Degrees of freedom	Sum of squares	R squared
	Suppl Fig 8	C	sigmoidal least squares regression	44	= 0	0.3095	51.90	41	0.7647	0.3313

### Sheet: Suppl Fig 8F
	Statistical significane calculated with GraphPad Prism 9.0
	Figure	panel	statistical test performed	n	t	df
	Suppl Fig 8	F	paired t-test, two-tailed	30	4.919	29
